# Decoding the pituitary gonadotrope regulatory architecture governing the preovulatory surge *in vivo*

**DOI:** 10.1101/2025.11.18.689023

**Authors:** C. Le Ciclé, G. Garrel, S. Chauvin, F. Giton, O. Taboureau, F. Miralles, J. Cohen Tannoudji, D. L’Hôte

## Abstract

Despite the global burden of female infertility, the molecular control of ovulation remains unclear. Pituitary gonadotropes tune hormonal output to regulate ovarian function, yet the molecular mechanisms that control their function during the sexual cycle remain poorly understood. Using state-of-the-art single-nucleus multiomic profiling of the female rat pituitary across the estrus cycle, we uncover unexpected cyclic epigenetic and transcriptional remodelling in gonadotrope cells, particularly during the preovulatory surge. This plasticity is driven by a biphasic gene regulatory network switch that orchestrates large-scale reorganisation of the secretory machinery. We further demonstrate that, contrary to the prevailing model, the LH surge does not depend on *Lhb* transcriptional upregulation. Instead, the FSH surge arises from dynamic *Fshb* transcription mediated by a complex combination of newly identified enhancers and key transcription factors. Overall, our findings define a new molecular framework for gonadotropin surge regulation and provide a foundational resource for understanding female reproductive disorders.
