## Supplementary Table 1 for "Decoding the pituitary gonadotrope regulatory architecture governing the preovulatory surge *in vivo*"

### Sheet: Feuil1
Archive	BioProject_Accession	Experiment_Accession	Organism	Tissue	Sex	Age_Stage	Platform	Library_Strategy
GSA	PRJCA004225	CRX202314	Rattus norvegicus	pituitary	male	Neonatal	Illumina NovaSeq 6000	bulk RNA-seq
GSA	PRJCA004225	CRX202313	Rattus norvegicus	pituitary	male	Neonatal	Illumina NovaSeq 6000	bulk RNA-seq
GSA	PRJCA004225	CRX202312	Rattus norvegicus	pituitary	male	Neonatal	Illumina NovaSeq 6000	bulk RNA-seq
GSA	PRJCA004225	CRX202305	Rattus norvegicus	pituitary	female	Neonatal	Illumina NovaSeq 6000	bulk RNA-seq
GSA	PRJCA004225	CRX202304	Rattus norvegicus	pituitary	female	Neonatal	Illumina NovaSeq 6000	bulk RNA-seq
GSA	PRJCA004225	CRX202303	Rattus norvegicus	pituitary	female	Neonatal	Illumina NovaSeq 6000	bulk RNA-seq
ENA	ERS4791323	ERR4300959	Rattus norvegicus	pituitary	male	Adult	Illumina NovaSeq 6000	bulk RNA-seq
ENA	ERS4791323	ERR4300948	Rattus norvegicus	pituitary	male	Adult	Illumina NovaSeq 6000	bulk RNA-seq
ENA	ERS4791323	ERR4300975	Rattus norvegicus	pituitary	male	Adult	Illumina NovaSeq 6000	bulk RNA-seq
ENA	ERS4791323	ERR4300947	Rattus norvegicus	pituitary	female	Adult	Illumina NovaSeq 6000	bulk RNA-seq
ENA	ERS4791323	ERR4300904	Rattus norvegicus	pituitary	female	Adult	Illumina NovaSeq 6000	bulk RNA-seq
ENA	ERS4791323	ERR4300989	Rattus norvegicus	pituitary	female	Adult	Illumina NovaSeq 6000	bulk RNA-seq
SRA	PRJNA528821	SRR8802061	Rattus norvegicus	pituitary	female	P30	Illumina NovaSeq 6000	bulk RNA-seq
SRA	PRJNA528821	SRR8802062	Rattus norvegicus	pituitary	female	P29	Illumina NovaSeq 6000	bulk RNA-seq
SRA	PRJNA528821	SRR8802063	Rattus norvegicus	pituitary	female	P28	Illumina NovaSeq 6000	bulk RNA-seq
SRA	PRJNA528821	SRR8802064	Rattus norvegicus	pituitary	female	P27	Illumina NovaSeq 6000	bulk RNA-seq
SRA	PRJNA528821	SRR8802065	Rattus norvegicus	pituitary	female	P26	Illumina NovaSeq 6000	bulk RNA-seq
SRA	PRJNA528821	SRR8802066	Rattus norvegicus	pituitary	female	P25	Illumina NovaSeq 6000	bulk RNA-seq
SRA	PRJNA528821	SRR8802067	Rattus norvegicus	pituitary	female	P24	Illumina NovaSeq 6000	bulk RNA-seq
SRA	PRJNA528821	SRR8802068	Rattus norvegicus	pituitary	female	P23	Illumina NovaSeq 6000	bulk RNA-seq
SRA	PRJNA528821	SRR8802069	Rattus norvegicus	pituitary	female	P22	Illumina NovaSeq 6000	bulk RNA-seq
SRA	PRJNA528821	SRR8802070	Rattus norvegicus	pituitary	female	P21	Illumina NovaSeq 6000	bulk RNA-seq
