## Supplementary Table 5 for "Decoding the pituitary gonadotrope regulatory architecture governing the preovulatory surge *in vivo*"

### Sheet: Feuil1
Gene	p_val	avg_log2FC	pct.1	pct.2	p_val_adj	Differentially expressed in Qiao et al. 2016 Endocrinology
C2cd4a	2.99735154432578e-127	9.68188198677292	0.741	0.004	9.93562089913111E-123	NO
Tafa2	1.75457254415038e-112	8.04317320810167	0.702	0.016	5.81605706934969E-108	NO
Kcnb2	6.72713648819157e-94	-2.03464816410422	0.513	0.932	2.22991120310574E-89	NO
Ank2	1.03919525540079e-90	-2.55335446277625	0.211	0.819	3.44472443260255E-86	NO
Rfx3	7.13825778012751e-90	-1.99977360751376	0.61	0.928	2.36618968895667E-85	NO
Tnc	2.78762640892163e-87	6.6054702824458	0.595	0.025	9.24042402029342E-83	NO
Ppp2r2b	6.03671983140954e-79	-2.75797537706543	0.24	0.786	2.00105188971563E-74	NO
Cpe	1.15622655731539e-77	2.64397151287813	0.846	0.354	3.83265979218906E-73	NO
Otof	1.80459512527945e-71	-3.1611042434978	0.119	0.648	5.98187192127633E-67	NO
Fshb	3.19766222741455e-68	3.59574855332812	0.612	0.119	1.05996107514337E-63	NO
Dclk1	8.20285954314543e-68	3.25389084996649	0.665	0.161	2.71908388136185E-63	NO
Fndc3a	1.45660967977431e-66	1.7246896953529	0.895	0.658	4.82836976651587E-62	NO
Ppfibp1	3.81168504762915e-64	2.85789515018214	0.649	0.163	1.26349735958811E-59	NO
Foxp2	4.87893050074594e-64	-2.10924072548384	0.552	0.819	1.61726788238726E-59	NO
Vps13c	2.02556057692697e-62	2.00866452143719	0.776	0.377	6.71432820039753E-58	NO
Sv2c	2.19826871744233e-62	3.39713575383152	0.575	0.099	7.28682114457785E-58	NO
Lingo2	1.66565912180059e-61	-2.50016706460582	0.216	0.702	5.52132685694459E-57	NO
Negr1	4.00206105460575e-61	-1.80977012225828	0.404	0.839	1.32660319838071E-56	NO
Gulp1	9.46676996936764e-61	-2.84409834734333	0.15	0.623	3.13804490944598E-56	NO
Sat1	2.08639990852168e-59	4.94485114096292	0.474	0.045	6.91599841676768E-55	NO
Sik2	1.51078494392855e-57	2.36940423887334	0.674	0.226	5.00794993213435E-53	NO
Ctnna3	1.59317393680485e-56	3.28987304812904	0.6	0.148	5.2810529657207E-52	NO
Gde1	2.01849404877075e-56	2.89866007040154	0.593	0.121	6.69090407286528E-52	NO
Frmpd3	2.97029864065907e-56	6.80343332945269	0.407	0.008	9.8459459340567E-52	NO
Esr1	5.11608463315836e-56	-1.80388852825031	0.446	0.798	1.69587973419933E-51	NO
Plagl1	3.34575301639712e-55	2.34766836543951	0.756	0.375	1.10905020987532E-50	NO
Kcnd2	5.45263224269181e-52	-1.39849720089539	0.706	0.889	1.80743853580748E-47	NO
Usp53	5.74263467927181e-52	2.66021158140505	0.589	0.148	1.90356854348502E-47	NO
Kcnn2	1.03395752201145e-50	-3.09954537789608	0.088	0.514	3.42736239396355E-46	NO
Pcsk1n	2.21529781871698e-49	-2.07418059420387	0.183	0.663	7.34326920948304E-45	NO
Col17a1	3.11361653054216e-49	3.46490988968711	0.472	0.076	1.03210160754412E-44	NO
Dmp1	1.53546599231428e-48	11.5818118718773	0.333	0	5.08976267132339E-44	NO
Thsd7a	4.99893771187404e-47	2.34984215381658	0.643	0.22	1.65704787273201E-42	NO
Dpp10	1.02219516990243e-46	3.3517506086544	0.515	0.123	3.38837254919257E-42	YES
Sgip1	1.30784656279833e-46	-1.89891115390688	0.292	0.695	4.33524978636391E-42	NO
Dysf	3.86313490519459e-46	4.40804253905546	0.386	0.021	1.2805519583739E-41	NO
Osbpl10	4.53571728715744e-46	2.50743237914718	0.522	0.109	1.50349956634695E-41	NO
Adgrb3	6.54092875719939e-46	-1.4671141512095	0.306	0.739	2.16818706443645E-41	NO
Frmpd4	9.56715026349867e-46	-2.33651322978802	0.193	0.607	3.17131896934454E-41	NO
Tcf7l2	1.55680974903454e-45	2.60389220028155	0.522	0.126	5.16051295609968E-41	NO
Kcnip4	6.21853787317335e-45	1.49529739247124	0.932	0.819	2.0613209341995E-40	NO
Slc4a10	9.03245763237503e-45	-2.46303293617436	0.173	0.568	2.99407905597968E-40	NO
Cdh18	1.34909226466811e-43	-2.24155014692815	0.185	0.572	4.47197103892184E-39	NO
Hspa4	5.32218274066536e-43	2.01993561425185	0.663	0.278	1.76419713487575E-38	NO
Sncaip	7.05242903634899e-43	2.70151016547327	0.522	0.136	2.33773917696896E-38	NO
Ints6	1.03127159797017e-42	1.95591733847801	0.717	0.387	3.41845909295151E-38	NO
Klhl40	1.74504294653979e-42	3.90284238093638	0.402	0.051	5.78446835919011E-38	NO
Erc2	1.84226263751012e-42	1.32578095309372	0.883	0.675	6.10673219081853E-38	NO
Rgs9	5.33561796040535e-42	3.22711923240776	0.415	0.07	1.76865064151516E-37	NO
Rgs6	1.09449398054246e-41	-1.63546179133313	0.437	0.749	3.62802864670216E-37	NO
Pak5	1.5092947821104e-41	-2.57585102677883	0.094	0.473	5.00301034373956E-37	NO
Wipf3	1.87980719596417e-40	3.81562196357884	0.376	0.043	6.23118489318203E-36	NO
Greb1	3.29850286695394e-40	1.67781206640895	0.698	0.372	1.09338773033789E-35	NO
St18	6.87167715293958e-40	-1.96247200058711	0.207	0.595	2.27782354265641E-35	NO
Elapor1	1.538510177339e-39	1.57117016025381	0.754	0.401	5.09985353584332E-35	NO
Cacna1e	2.81124881818778e-39	-2.24954020736079	0.287	0.613	9.31872758252885E-35	NO
Alk	1.3465735697775e-38	2.56801252338738	0.396	0.045	4.46362206909847E-34	NO
Cacna1a	1.73235782519493e-38	2.05270769745432	0.69	0.395	5.74241971895616E-34	NO
Apold1	2.1289747831408e-38	-3.4507139818185	0.033	0.368	7.05712561115511E-34	NO
Noct	2.47106154664063e-38	3.24266599764123	0.382	0.056	8.19107481480436E-34	NO
Nr4a1	6.94377800769195e-38	4.18014535043786	0.318	0.033	2.30172353398973E-33	NO
Creb3l1	7.81478081390561e-38	2.98712973936685	0.347	0.064	2.59044354419343E-33	NO
Abcc5	1.00984905325521e-37	1.70839946921712	0.673	0.333	3.34744764173038E-33	NO
N4bp2l1	4.17026234922191e-37	2.50005252959117	0.417	0.076	1.38235856352008E-32	NO
Actr3b	6.29362518151363e-37	4.85650827685874	0.302	0.016	2.08621087516814E-32	NO
Per3	1.37333200517174e-36	-1.89863526582689	0.214	0.586	4.55232093074327E-32	NO
Robo2	1.48632513900526e-36	-1.68021520025193	0.671	0.794	4.92687057077465E-32	NO
Fkbp5	2.33326913718204e-36	2.15688803378979	0.517	0.173	7.73432053593102E-32	NO
Fam114a1	3.8453472052842e-36	2.07615067252934	0.546	0.175	1.27465569160761E-31	NO
Ptprd	6.12685857125318e-36	-1.404386354196	0.52	0.794	2.03093107919901E-31	NO
Prlr	8.81690834398547e-36	-1.85970054576663	0.152	0.529	2.92262877786431E-31	NO
Ptprg	9.03808694402265e-36	-1.73345245007711	0.24	0.615	2.99594506020463E-31	NO
Immp2l	1.10024782109326e-35	-1.37995469190444	0.554	0.79	3.64710147735993E-31	NO
Nrxn1	1.61523600012919e-35	-1.05846081503545	0.731	0.877	5.35418429322823E-31	NO
Scn3a	5.27550760427537e-35	-1.72776927900227	0.236	0.591	1.7487252606652E-30	NO
Igf1r	5.30892872352352e-35	1.42418582300999	0.776	0.484	1.75980369327357E-30	NO
Ext1	5.93282102299581e-35	1.13128428882158	0.893	0.71	1.96661151270265E-30	NO
Agbl4	8.99649929391926e-35	-1.35504800099631	0.501	0.784	2.98215958594836E-30	NO
Slit3	2.67083216029054e-34	-1.68645707734811	0.248	0.607	8.85327444493107E-30	NO
Zfyve28	3.11377612667281e-34	-2.75384694691451	0.064	0.372	1.0321545104695E-29	NO
Atp1b3	3.13422568253388e-34	2.10220454220742	0.509	0.165	1.03893312924633E-29	NO
Tiparp	3.31172292912956e-34	2.41574560535156	0.452	0.125	1.09776991654787E-29	NO
Tmeff2	5.05994919833955e-34	-4.17500177221186	0.039	0.331	1.67727196026559E-29	NO
Maml3	9.61907854356676e-34	1.15625846645423	0.805	0.551	3.18853215562151E-29	NO
Esyt1	1.16083351507832e-33	3.58338691791207	0.324	0.033	3.84793093578161E-29	NO
Lamc1	1.42467860103281e-33	1.6279922089871	0.653	0.313	4.72252462670357E-29	NO
Gpc6	1.59964927988194e-33	-1.20773778989539	0.581	0.804	5.30251743295265E-29	NO
Mtus1	2.28790693431019e-33	2.36209274838974	0.472	0.144	7.58395390585141E-29	NO
Cdh12	2.50801791063165e-33	-1.71764994897408	0.452	0.714	8.3135777701618E-29	NO
Pdlim1	3.67932160814019e-33	3.84872493679209	0.306	0.029	1.21962152666631E-28	NO
Esrrg	5.1390516898255e-33	-2.91956741828202	0.039	0.317	1.70349285414336E-28	NO
Zfpm2	8.05448760526248e-33	-1.67904679480064	0.355	0.654	2.66990155139241E-28	NO
Lrrc3b	8.7572113149357e-33	-2.86802118627416	0.049	0.339	2.90284040667489E-28	NO
Agbl1	9.17288421121186e-33	-4.6419122092486	0.029	0.304	3.04062765833251E-28	NO
Cyth3	1.0766086763064e-32	2.39151024803732	0.456	0.125	3.56874244022046E-28	NO
Cracd	1.5849467731625e-32	-1.44182845076806	0.368	0.7	5.25378156367906E-28	NO
Smim14	2.28899002489734e-32	1.52830898009243	0.593	0.267	7.58754413452971E-28	NO
Tent5a	6.84734251771008e-32	2.8009502324055	0.304	0.037	2.26975709777054E-27	NO
Lrrc2	1.88898170151656e-31	7.59129955261901	0.244	0.004	6.2615965441871E-27	NO
Cdk5rap2	2.1102163114575e-31	-2.35826768995758	0.099	0.414	6.99494502921932E-27	NO
Gpm6a	2.32562260536217e-31	-2.82472708878808	0.058	0.335	7.70897381225451E-27	NO
Dot1l	3.70269609554541e-31	2.17348084768296	0.478	0.154	1.22736970175139E-26	NO
Ar	5.67242909452835e-31	-1.27735613475383	0.483	0.765	1.88029679625426E-26	NO
Ldlrad4	6.0001991584794e-31	1.84897827110077	0.585	0.272	1.98894601705275E-26	NO
Ksr2	6.6610144498748e-31	-1.5601917015135	0.288	0.636	2.2079930698445E-26	NO
Tjp2	1.50151561812103e-30	2.7757668540802	0.353	0.064	4.97722397094758E-26	NO
Lrrc4c	2.51290351844174e-30	-1.90987843906829	0.14	0.447	8.32977258293067E-26	NO
Pik3r1	7.99246798506132e-30	2.24111135026955	0.444	0.134	2.64934328768813E-25	NO
Col24a1	1.28332860764945e-29	2.56139637805782	0.316	0.054	4.25397766863639E-25	NO
Aff4	1.67767749775736e-29	1.19198817739434	0.725	0.444	5.56116536956609E-25	NO
Robo1	2.44283996443015e-29	-1.99809294173816	0.146	0.451	8.09752591409307E-25	NO
Map4k4	2.67786800809784e-29	-1.67433977933841	0.23	0.554	8.87659687324273E-25	NO
Itgav	3.28956067543233e-29	2.98635306169032	0.339	0.056	1.09042357269231E-24	NO
Hif1a	3.65749987782842e-29	-1.9821860716267	0.222	0.547	1.21238805950256E-24	NO
Sgk3	4.59810781503682e-29	2.34148013660522	0.407	0.113	1.52418077852841E-24	NO
Dpy19l4	7.19137650107019e-29	1.56238993853968	0.585	0.286	2.38379748257475E-24	NO
Homer1	1.42389669336e-28	2.09041331220639	0.589	0.282	4.71993275914973E-24	NO
Zfp347	1.84909158096532e-28	3.2059205467563	0.388	0.109	6.12936877258383E-24	NO
Gabrb1	3.11350400555222e-28	2.11484244855995	0.343	0.064	1.03206430776045E-23	NO
Srxn1	1.08005491975408e-27	6.0496565635403	0.209	0.006	3.58016604800083E-23	NO
Chga	1.14906516929483e-27	-1.49306741790444	0.435	0.704	3.80892122317852E-23	NO
Ptpn3	1.45044489530864e-27	1.47344087636162	0.579	0.257	4.80793473896909E-23	NO
Dab1	1.73016711356107e-27	-1.5663837001826	0.491	0.714	5.73515794803224E-23	NO
Gucy1a2	1.76056824243926e-27	-1.93615357915393	0.16	0.463	5.83593161003765E-23	NO
Bcat1	2.32638216353745e-27	1.47912908230947	0.671	0.391	7.71149159569392E-23	YES
Lrrtm4	4.02526777343265e-27	-2.4345699087617	0.105	0.385	1.33429576153745E-22	NO
Chst8	5.23482611634505e-27	-2.09881306753934	0.094	0.383	1.73524016104606E-22	NO
Btbd11	8.49059511423845e-27	1.87351662055719	0.429	0.13	2.81446246846776E-22	NO
Sec24d	1.16234983028272e-26	1.13481176472856	0.688	0.409	3.85295721742117E-22	NO
Insr	1.39637335450115e-26	1.62793897416847	0.511	0.208	4.6286983955004E-22	NO
Errfi1	1.43001659603342e-26	1.62320599741671	0.655	0.399	4.74021901253157E-22	NO
Mef2a	1.45170746130445e-26	1.38280090074193	0.643	0.364	4.81211989273198E-22	NO
Cpeb2	2.59897589676094e-26	1.43703931433048	0.657	0.403	8.61508530258316E-22	NO
Foxn3	3.3313294419081e-26	-1.75013657282831	0.23	0.523	1.1042690834037E-21	NO
Sv2b	4.42248195835623e-26	-3.38687296643505	0.021	0.249	1.46596431955592E-21	NO
Ywhah	4.51770666594229e-26	2.09319928151883	0.452	0.154	1.49752940562655E-21	NO
Cdkn1b	6.31058008222797e-26	-1.91134468840913	0.131	0.434	2.09183108565693E-21	NO
Zswim6	1.2494076949777e-25	1.74387034131207	0.472	0.185	4.14153662731206E-21	NO
Tnr	1.581848442285e-25	-1.35681527096618	0.382	0.661	5.24351121648631E-21	NO
S100g	1.66543273894697e-25	3.68159983946132	0.002	0	5.52057644306143E-21	NO
Atp2b1	3.92097922719818e-25	1.21331270803567	0.678	0.411	1.29972619423165E-20	NO
Nek1	4.16820245850687e-25	1.42478988836146	0.575	0.268	1.38167575094586E-20	NO
Smad3	7.13413681892098e-25	-2.14264219865942	0.117	0.395	2.36482367273593E-20	NO
Cask	1.05334693954531e-24	-1.49626103511577	0.357	0.615	3.49163443520481E-20	NO
Rab3c	1.55879723069745e-24	-2.12854687751008	0.117	0.387	5.16710106031592E-20	NO
Junb	1.62935084490786e-24	3.4118635675564	0.265	0.041	5.40097218070056E-20	NO
Dab2ip	1.84776212208222e-24	1.91694624128562	0.425	0.15	6.12496188227813E-20	NO
Ecel1	2.63656997219014e-24	2.537182555119	0.242	0.045	8.73970214381587E-20	NO
Zfp536	2.69885242561777e-24	-1.53872719496427	0.251	0.541	8.94615602043779E-20	NO
Zfp462	3.58285278410016e-24	-1.62330075029644	0.154	0.434	1.18764404087352E-19	NO
Inpp4b	4.19801654570924e-24	-3.88011884009639	0.023	0.235	1.3915585245717E-19	NO
Tspan5	5.56169117764216e-24	1.35894724676637	0.579	0.298	1.84358939156482E-19	NO
Adcy2	1.25196609450292e-23	3.20036301436175	0.224	0.023	4.15001721005829E-19	NO
Galnt17	1.87709318469404e-23	1.7096460177857	0.528	0.263	6.22218848862381E-19	NO
Ell2	1.9628507271781e-23	1.46655762928236	0.546	0.272	6.50645759044998E-19	NO
Zfhx4	2.34080972614486e-23	-1.35767579411824	0.281	0.553	7.75931608022497E-19	NO
Sec24a	3.04247917278067e-23	1.23755496893434	0.624	0.36	1.00852099619334E-18	NO
Spef2	3.68019791536541e-23	-1.85993504713996	0.117	0.389	1.21991200498532E-18	NO
Zfp532	5.72013979742967e-23	1.75386276654118	0.48	0.22	1.89611194005199E-18	NO
Dusp1	6.9088459248079e-23	4.66407183748671	0.166	0.012	2.29014424715532E-18	NO
Fndc3b	8.10856882108706e-23	1.08729131475336	0.647	0.383	2.68782839281394E-18	NO
Lrrn3	8.72150820974184e-23	-2.57213242639556	0.049	0.261	2.89100554136522E-18	NO
Zmynd8	1.05387244651007e-22	-1.7796390919743	0.17	0.438	3.49337638569159E-18	NO
Elovl5	1.24434677414482e-22	2.40511183867389	0.298	0.078	4.12476068693524E-18	NO
Sez6l	1.55018635756807e-22	3.41434931119119	0.209	0.016	5.13855773806664E-18	NO
Arf4	1.73321970705444e-22	1.2586072427026	0.558	0.311	5.74527668494406E-18	NO
Rffl	2.10519892391031e-22	1.69000384782108	0.452	0.185	6.9783133929779E-18	NO
Ckap4	2.27553824385158e-22	4.23543440450143	0.181	0.01	7.5429541707192E-18	NO
Nrip1	3.73491040885933e-22	-1.98722825423533	0.146	0.409	1.23804810232869E-17	NO
Giot1	3.74401009280482e-22	4.42873965918521	0.302	0.101	1.24106446556294E-17	NO
Unc5c	3.80359202693859e-22	-2.76833890111007	0.088	0.331	1.2608146850896E-17	NO
Runx1t1	4.43334980060826e-22	-1.61075154591088	0.281	0.543	1.46956679190563E-17	NO
Pclo	4.72414827836173e-22	-1.22259538804356	0.331	0.595	1.56596067131135E-17	NO
Foxo1	4.97380474294795e-22	2.26546575217741	0.345	0.107	1.64871679619239E-17	NO
Sema6a	1.08080365097969e-21	-2.65010766451226	0.041	0.255	3.58264794226747E-17	NO
Nol4	1.08338506306396e-21	-1.61996480404302	0.142	0.405	3.5912048070444E-17	NO
Ddx50	1.16556149593596e-21	1.02263476095744	0.678	0.455	3.86360324672853E-17	NO
Cnot6l	1.19467289526504e-21	1.13285579162365	0.723	0.514	3.96010171322457E-17	NO
Ppl	1.26938013836864e-21	3.25529128604356	0.205	0.019	4.20774128266437E-17	NO
Plekha5	1.50138087032819e-21	1.32988555063642	0.546	0.288	4.97677730896388E-17	NO
Tmem178b	1.58802881421105e-21	-1.30535599040126	0.306	0.586	5.26399791334677E-17	NO
Zfp516	2.32905545331777e-21	1.97350307620484	0.361	0.125	7.72035301665775E-17	NO
S100a10	3.03409263172555e-21	8.81423432908564	0.142	0	1.00574102556439E-16	NO
Tnrc6b	3.58762647926626e-21	-1.14609370502558	0.372	0.63	1.18922642534718E-16	NO
Tbc1d30	3.90153337867231e-21	-2.96713516942964	0.041	0.247	1.2932802843623E-16	NO
Zfp385b	3.91876882607351e-21	-1.33510441960925	0.322	0.588	1.29899349046685E-16	NO
Mecom	4.54709302576599e-21	-2.15752060177651	0.094	0.34	1.50727039618091E-16	NO
Mast2	4.74297521994416e-21	1.44427878298192	0.517	0.249	1.57220142590709E-16	NO
Cacna2d1	4.84069570676818e-21	1.01566629100377	0.827	0.665	1.60459381287952E-16	NO
Il6r	5.98039054753355e-21	3.06809085160179	0.181	0.01	1.98237985869642E-16	NO
Fgf1	6.76993619222569e-21	2.74523361688515	0.232	0.035	2.24409844899897E-16	NO
Sorbs2	1.00220251359611e-20	-1.62417309532575	0.127	0.381	3.32210089206839E-16	NO
Sgms1	1.09771179364448e-20	1.1967240026061	0.595	0.335	3.63869505357271E-16	NO
Cadm1	1.13977859228824e-20	1.26738449298273	0.528	0.27	3.77813807771704E-16	NO
Rgs7	1.43318357773472e-20	-1.57768218359612	0.224	0.506	4.75071692347505E-16	NO
Uba5	4.02288807530268e-20	1.7426290131999	0.38	0.146	1.33350693920133E-15	NO
Lrrtm3	5.36604135115266e-20	2.94913947253563	0.246	0.043	1.77873538708008E-15	NO
Rin2	5.55484151952392e-20	1.8312196339756	0.409	0.167	1.84131886689179E-15	NO
Rasl11b	7.60769595508739e-20	8.73334324354863	0.148	0	2.52179905519237E-15	NO
Lrrc1	1.16909447257595e-19	1.63613861197582	0.312	0.086	3.87531435769476E-15	NO
Wbp1l	1.18950034517256e-19	1.49667858128038	0.446	0.202	3.942955744178E-15	NO
Rrbp1	1.6317879579555e-19	1.37296688550689	0.431	0.21	5.4090507230309E-15	NO
Fbxo34	1.87380756900144e-19	1.97909101550343	0.32	0.099	6.21129732972598E-15	NO
Scfd1	2.97633788762251e-19	1.10972175196038	0.532	0.286	9.8659648298911E-15	NO
Mfap3l	3.77414716677222e-19	2.13949067648881	0.339	0.119	1.25105430284166E-14	NO
Cdk8	4.68521865408268e-19	1.32403025524621	0.499	0.249	1.55305627945533E-14	NO
Nr4a3	6.30841731704029e-19	3.05116844231137	0.172	0.014	2.09111417225252E-14	NO
Pdxdc1	6.46386518547771e-19	1.02631333166412	0.624	0.397	2.14264203168215E-14	NO
Npas4	7.93540775491605e-19	8.45371824395399	0.136	0	2.63042896259957E-14	NO
Hipk2	9.25463089436219e-19	1.09001430069372	0.624	0.393	3.06772504886318E-14	NO
Arhgap6	1.22684631922611e-18	3.81935511055066	0.164	0.008	4.06675017897073E-14	NO
Fut8	1.45178652172531e-18	-1.46452492364959	0.294	0.537	4.81238196221505E-14	NO
Tnks	1.69965486836199e-18	1.01000061085374	0.639	0.393	5.63401595764631E-14	NO
Adam22	2.15063003467224e-18	-1.55537018189399	0.211	0.444	7.12890843893154E-14	NO
Grm7	3.10388980924073e-18	-1.37056388658106	0.279	0.521	1.02887739396712E-13	NO
Cry1	4.87807331721157e-18	2.61715698031377	0.214	0.039	1.61698374318929E-13	NO
Jmy	4.99799269876975e-18	1.56044471931754	0.444	0.204	1.6567346197882E-13	NO
Cdr2	5.09610689087655e-18	2.4391762969899	0.222	0.041	1.68925751218776E-13	NO
Prkd1	5.2431399554853e-18	1.55390072089761	0.353	0.142	1.73799603244427E-13	NO
Plcb1	5.65468010472619e-18	-2.6027244514937	0.033	0.193	1.87441336111464E-13	NO
Ddit4l	6.27098563062655e-18	-1.30673814801156	0.183	0.449	2.07870631684009E-13	NO
Samd12	6.46203260654571e-18	-1.74759198651901	0.125	0.352	2.14203456841777E-13	NO
Ttc8	6.97101695067406e-18	-2.33106882478476	0.08	0.28	2.31075269880944E-13	NO
Bcl2	7.58416435785948e-18	2.0019568991595	0.234	0.047	2.51399880134326E-13	NO
Tnip1	7.8451877743867e-18	2.02877270701272	0.263	0.072	2.6005228434537E-13	NO
Uhrf1bp1l	8.5804180612468e-18	1.32881834103166	0.501	0.268	2.84423697894209E-13	NO
Tmem117	9.25368158026376e-18	1.24058621776382	0.501	0.261	3.06741037022583E-13	NO
Garre1	9.31924594057707e-18	1.18598684994086	0.431	0.193	3.08914364438249E-13	NO
Cfap46	9.80531413957657e-18	-2.89222457444588	0.029	0.193	3.25026553098684E-13	NO
Hacd3	1.13538771931439e-17	1.1059863823393	0.538	0.3	3.76358321198333E-13	NO
Tes	1.35804621914595e-17	1.75184650951877	0.267	0.072	4.50165160722498E-13	NO
Rps6kl1	1.63516883711922e-17	-2.80588931569315	0.029	0.193	5.4202576612828E-13	NO
Nr5a1	1.71597537481436e-17	-1.94729649137368	0.08	0.284	5.68811517243465E-13	NO
Mob3b	1.74640669762782e-17	-1.71436461359455	0.172	0.405	5.78898892129669E-13	NO
Gfod1	1.90721179386043e-17	2.56720888508626	0.224	0.049	6.32202565428854E-13	NO
Gabre	2.00161738429172e-17	2.99921391474174	0.179	0.027	6.63496130545018E-13	NO
Tpt1	2.29601579148017e-17	6.09898692578952	0.008	0	7.61083314559846E-13	NO
Hcn1	2.32404458444631e-17	1.12118346547516	0.454	0.21	7.70374298852263E-13	NO
Lonrf2	2.54843471330992e-17	1.67587187351856	0.374	0.15	8.44755138767972E-13	NO
Magt1	2.60152515913535e-17	1.54361137043021	0.378	0.163	8.62353559750187E-13	NO
Prrc2c	2.83577189941406e-17	1.06655731951721	0.581	0.354	9.40001669217772E-13	NO
Asah1	3.69099204278996e-17	1.44198335986907	0.415	0.191	1.22349004234402E-12	NO
Stk32a	3.84002768934671e-17	-1.77131239847383	0.111	0.331	1.27289237846465E-12	NO
Fkbp14	4.18878773885413e-17	1.79373652384657	0.3	0.101	1.38849935967537E-12	NO
Filip1	4.9350774919979e-17	2.21441179540379	0.292	0.097	1.63587948704746E-12	NO
Ptprn	5.02345192565492e-17	1.21588619698477	0.298	0.146	1.66517384431609E-12	NO
Nrxn3	5.45452768742597e-17	-1.2819594626216	0.489	0.669	1.80806683782796E-12	NO
Rhbdl3	7.00059284437471e-17	-2.81568729678974	0.045	0.224	2.32055651605333E-12	NO
Trib1	7.55935828386824e-17	5.70499885935687	0.133	0.002	2.50577608393664E-12	NO
Calu	7.6560711439182e-17	1.11518141797015	0.47	0.239	2.53783446278601E-12	NO
Col18a1	8.22894631799079e-17	1.45112227451334	0.38	0.167	2.72773112548759E-12	NO
Khdrbs2	9.6893789539684e-17	1.27112789062592	0.481	0.243	3.21183533566145E-12	NO
Ivns1abp	1.01104416398362e-16	2.28084490871976	0.23	0.051	3.35140919477291E-12	NO
Kcnk13	1.08386066948652e-16	5.27910762656365	0.14	0.004	3.59278134721392E-12	NO
Plxna4	1.09265283601158e-16	-1.76435757973012	0.107	0.315	3.6219256208112E-12	NO
Vash2	1.10429855233764e-16	-2.38533815805166	0.06	0.241	3.66052884128879E-12	NO
Nalcn	1.10760829341709e-16	-1.66759594805481	0.125	0.335	3.67149997101895E-12	NO
Uso1	1.1141631844806e-16	1.03203118677629	0.548	0.323	3.69322812391629E-12	NO
Bdnf	1.26769727584787e-16	4.3654168625423	0.125	0.004	4.20216292998053E-12	NO
Tnik	1.2706041126953e-16	-1.33776024657932	0.234	0.465	4.21179851276239E-12	NO
St6gal1	1.28605714042837e-16	-2.12471049775088	0.066	0.253	4.26302220909196E-12	NO
Mical2	1.48324354477692e-16	1.39572262167921	0.466	0.239	4.91665570222652E-12	NO
Pla2g2c	1.56279400317874e-16	2.37215567272075	0.25	0.056	5.1803495617369E-12	NO
Fosl2	1.92986336051544e-16	4.35317541979364	0.152	0.008	6.39711106743659E-12	NO
Actb	2.01422116862875e-16	6.06165640043325	0.199	0.002	6.67674032977058E-12	NO
Rasa2	2.77962381779833e-16	1.21789840989506	0.458	0.224	9.2138970312379E-12	NO
Dbp	3.07686957394132e-16	-5.70827884717773	0.002	0.13	1.01992072637007E-11	NO
Cntnap5c	3.18541209217479e-16	3.56936480111461	0.214	0.047	1.0559004003141E-11	NO
Krt18	3.32887751164417e-16	2.87603194889377	0.248	0.051	1.10345631755981E-11	NO
Rai14	3.33957664463531e-16	3.13736800076625	0.193	0.033	1.10700286616371E-11	NO
Ndrg1	3.41459231019882e-16	8.84139213458498	0.125	0	1.1318690589847E-11	NO
Lrp1b	4.60869869665654e-16	-1.58980767592976	0.173	0.375	1.52769144396771E-11	NO
Limk1	4.66033626252256e-16	3.34194178642944	0.16	0.019	1.54480826430098E-11	NO
Lpin2	5.49094792492386e-16	1.77490018072177	0.287	0.101	1.82013941815376E-11	NO
Mlycd	5.51415243292755e-16	1.41302564876398	0.285	0.123	1.82783124846682E-11	NO
Pdp1	5.63629702521352e-16	3.66931694735661	0.166	0.016	1.86831973791778E-11	NO
Dmd	7.26665348988177e-16	-2.3878807867071	0.068	0.245	2.40875029882601E-11	NO
Strip2	7.65174761873009e-16	2.85903133967382	0.207	0.039	2.53640130065665E-11	NO
Grid2	8.65999867421607e-16	-1.22617117428624	0.339	0.541	2.87061636052914E-11	NO
Snx31	9.62459407834838e-16	2.466354292202	0.216	0.051	3.19036044509092E-11	NO
Prag1	1.01711268575276e-15	2.49387844643836	0.195	0.037	3.37152513073327E-11	NO
Fos	1.07326105336604e-15	2.75463852190688	0.191	0.033	3.55764573969777E-11	NO
Crem	1.13271431906056e-15	1.42005457450472	0.333	0.142	3.75472142482195E-11	NO
Galnt2	1.20899546929856e-15	1.82158035931128	0.302	0.099	4.00757818163087E-11	NO
Pkib	1.34641970953972e-15	8.82912942425856	0.125	0	4.46311205318226E-11	NO
Cap2	1.36164636572502e-15	3.74921362409105	0.144	0.014	4.51358537310528E-11	NO
Slc4a7	1.68729957258998e-15	1.69369847960428	0.359	0.16	5.59306062322126E-11	NO
Adcy5	1.74270688938495e-15	-1.61470870803398	0.129	0.331	5.77672479693325E-11	NO
Kcnn3	2.11309212093617e-15	-2.27376579384161	0.035	0.196	7.00447776247922E-11	NO
Rbfox3	2.55790621549834e-15	-1.78689071178168	0.101	0.3	8.4789475231339E-11	NO
Fyttd1	2.59332129324387e-15	1.09610522240236	0.53	0.302	8.59634142284477E-11	NO
Zfp36	2.93595436475344e-15	8.33454005235044	0.115	0	9.73210152828471E-11	NO
Gal	3.21972495586589e-15	5.0766185680472	0.002	0	1.06727442837043E-10	YES
Eif1a	3.89014857688621e-15	1.36821239801903	0.322	0.117	1.28950645026624E-10	NO
Zbtb1	4.69230763755823e-15	1.83330363583385	0.269	0.076	1.5554061356978E-10	NO
Chn2	5.23285025150651e-15	1.69060215176833	0.294	0.095	1.73458520136938E-10	NO
Tanc1	5.41981749205919e-15	1.42186308669388	0.347	0.161	1.79656110226778E-10	NO
Kcnj3	5.48486357901149e-15	-1.83485523164031	0.088	0.265	1.81812257917073E-10	NO
Insyn2a	6.2235920545097e-15	-2.68249573584542	0.037	0.191	2.06299629422887E-10	NO
Cdkn1a	6.5564110359712e-15	3.98687544433576	0.146	0.016	2.17331913020373E-10	NO
Zfp483	8.76821774809417e-15	-1.4767177439122	0.164	0.372	2.90648881913826E-10	NO
Mon2	9.07658276470832e-15	1.05997786298361	0.444	0.247	3.00870565484551E-10	NO
Slit1	9.13091691789566e-15	1.80001962651959	0.263	0.097	3.02671633994405E-10	YES
Grik4	9.77841355889827e-15	-1.77925688624244	0.103	0.302	3.2413485265036E-10	NO
Golga3	1.05577751243887e-14	1.29723362640193	0.322	0.138	3.49969129823236E-10	NO
Rest	1.1401034289926e-14	3.65145038645504	0.142	0.014	3.77921484642466E-10	NO
Lrrk2	1.18992899193905e-14	2.37834716356579	0.189	0.039	3.94437662247957E-10	NO
Stk24	1.46749367134498e-14	1.52843177188204	0.365	0.156	4.86444802177434E-10	NO
Mtss1	1.53582140822009e-14	-1.08421562793208	0.251	0.473	5.09094080396794E-10	NO
Hs6st3	1.59755351357826e-14	2.53761137849348	0.207	0.049	5.29557038680921E-10	NO
Amph	1.6587172904503e-14	-1.01599373592347	0.298	0.516	5.49831607438466E-10	NO
Col23a1	2.02417616467265e-14	4.88674107409574	0.121	0.006	6.7097391506569E-10	NO
Ccbe1	2.14534913004271e-14	-2.21209720801307	0.053	0.216	7.11140329626557E-10	NO
Mfsd4a	2.37814134801906e-14	-2.32138825988493	0.055	0.216	7.8830629404136E-10	NO
Btg2	2.7258275561931e-14	1.26495900215453	0.382	0.175	9.03557318326888E-10	NO
Myo9b	2.81952108725499e-14	1.2701123704292	0.363	0.154	9.34614850003283E-10	NO
Adcy8	2.88052202386227e-14	-2.71513075473307	0.045	0.198	9.54835440469865E-10	NO
Rplp1	3.03661960035717e-14	6.49266667555284	0.006	0	1.00657866512639E-09	NO
Snx12	3.20127552990983e-14	-1.19676636753061	0.263	0.475	1.06115881265451E-09	NO
Atp2b4	4.43970733222278e-14	1.72920487927885	0.333	0.144	1.47167418648521E-09	NO
Nme2	4.86372055983098e-14	8.34847731870911	0.109	0	1.61222609117277E-09	NO
Rbm47	5.18065104510509e-14	1.75235705399346	0.275	0.091	1.71728220843144E-09	NO
Slc25a33	5.22938898437776e-14	1.40505201985622	0.304	0.119	1.73343786054154E-09	NO
Btg3	5.33742490234336e-14	2.00855232939137	0.197	0.053	1.76924960662878E-09	NO
Cd2ap	5.61195266320949e-14	1.03904365098872	0.48	0.249	1.86025006880068E-09	NO
Bmp2k	5.65463375760941e-14	1.88878250501918	0.269	0.095	1.87439799797237E-09	NO
Clmn	5.66791662714688e-14	-1.19041571522549	0.216	0.428	1.87880100356665E-09	NO
Slc7a7	5.93909327698921e-14	1.73019997205665	0.287	0.103	1.96869063945638E-09	NO
Vgf	6.77413952468642e-14	8.71883698542015	0.119	0	2.24549176964305E-09	YES
Resf1	7.15489714410781e-14	1.47964036217154	0.359	0.169	2.37170530532886E-09	NO
Etl4	7.17144936653455e-14	1.41770999048009	0.394	0.193	2.37719203601887E-09	NO
Nmt2	7.34730122982288e-14	1.13273008629912	0.45	0.235	2.43548341166169E-09	NO
Astn1	7.88837973754071e-14	-1.28540163316029	0.164	0.366	0.0000000026148401154	NO
Scml4	8.78072180668409e-14	-2.74655073822182	0.041	0.187	2.91063366447964E-09	NO
Crim1	9.60813411925928e-14	1.77604104677742	0.376	0.191	3.18490429785207E-09	NO
Slc16a7	1.00885821619701e-13	1.75775274299128	0.275	0.099	3.34416321504985E-09	NO
Tbk1	1.02675907266745e-13	1.35889447020034	0.37	0.177	3.40350097407808E-09	NO
Thada	1.03537236251299e-13	-1.01412785002964	0.368	0.56	3.43205230725807E-09	NO
Atp2b2	1.06410693014517e-13	-1.17010590488209	0.209	0.412	3.52730165204522E-09	NO
Efr3b	1.0819406147e-13	1.01723129306819	0.435	0.218	3.58641674960756E-09	NO
Cpne8	1.20844167257078e-13	3.20766717013973	0.168	0.031	4.00574245623763E-09	NO
Brinp1	1.38054190650751e-13	1.68574761705502	0.3	0.111	4.5762203116911E-09	NO
Armc8	1.39182027078761e-13	1.17671138494869	0.45	0.249	4.61360583360678E-09	NO
Trerf1	1.43017554613125e-13	-1.29505993451584	0.144	0.348	4.74074590031587E-09	NO
Camk1d	1.52394365474073e-13	-1.25327237827007	0.209	0.414	5.05156842673457E-09	NO
Hs3st5	1.55659142084787e-13	5.18358031993256	0.111	0.004	5.15978924182653E-09	YES
Chst10	1.94205603770332e-13	1.74291238651632	0.193	0.054	6.43752735377895E-09	NO
Per1	1.9523985791208e-13	2.79250131869252	0.129	0.019	6.47181081006964E-09	NO
Asb4	2.03716836510983e-13	6.26205976326651	0.103	0.002	6.75280569666608E-09	NO
Cfap69	2.44254323110042e-13	1.03672956207851	0.503	0.292	8.09654230245167E-09	NO
Parg	2.75304475659602e-13	3.1460241585736	0.39	0.206	9.12579275916449E-09	NO
Syt1	2.85893726999474e-13	1.39252856734115	0.439	0.239	9.47680526257856E-09	NO
Prss23	2.91504154080433e-13	7.75728886687671	0.096	0	9.6627796994582E-09	YES
Slc25a32	2.97885837700559e-13	1.30219943361167	0.255	0.091	9.87431974809813E-09	NO
Hes6	2.99852362429592e-13	-3.05848314570782	0.018	0.173	9.93950610981613E-09	NO
Bmper	3.22612357919753e-13	-1.35522944557749	0.135	0.325	1.0693954440324E-08	NO
Atp2b3	3.25659689573035e-13	-3.52407883147632	0.006	0.119	1.0794967389967E-08	NO
Prtfdc1	3.72669413537573e-13	1.07885609719801	0.522	0.304	1.23532457199435E-08	NO
Cfap43	3.97888836027847e-13	-5.13008613679598	0.004	0.109	1.31892191366511E-08	NO
Ubn1	4.07202253220549e-13	1.0187206429389	0.374	0.175	1.34979402897548E-08	NO
Ablim1	4.2193299619583e-13	1.23692565147991	0.359	0.173	1.39862349578994E-08	NO
Chsy3	4.26455284677995e-13	2.22445877141541	0.205	0.056	1.41361397765062E-08	NO
Cited2	4.33566028438492e-13	2.791656153455	0.152	0.027	1.43718467106791E-08	NO
Dzip1	4.46142617132415e-13	-1.44432279554937	0.119	0.305	1.47887354727053E-08	NO
Prdm16	4.62518096796936e-13	-7.95403196324285	0	0.097	1.53315498726248E-08	NO
B3galnt1	5.03610370462959e-13	1.57539259158507	0.201	0.056	1.66936765601062E-08	NO
Tram1	5.22950652627264e-13	1.17285146713145	0.279	0.125	1.73347682332885E-08	NO
Morc4	5.35990002108078e-13	4.00246876703609	0.115	0.006	1.77669965898786E-08	NO
Atp1a1	5.4753825051135e-13	1.58830035236139	0.242	0.07	1.81497979279502E-08	NO
Tenm2	5.54784008289054e-13	-3.24267720641782	0.012	0.126	1.83899803067656E-08	NO
Cc2d2a	5.55438439288346e-13	-1.81188135424315	0.084	0.243	1.84116733855301E-08	NO
Klhl41	6.03897156052969e-13	5.09713555916025	0.109	0.004	2.00179829288438E-08	NO
Gfpt1	6.06195423111499e-13	1.06234819033464	0.458	0.251	0.0000000200941658853	NO
Myo1e	6.80135283130637e-13	2.70953520669498	0.166	0.027	2.25451243652144E-08	NO
Nup210	7.96305557701106e-13	2.02383601194457	0.226	0.068	2.63959366266763E-08	NO
Rap1gap2	8.40258096018846e-13	-1.41727849126137	0.136	0.319	2.78528753668327E-08	NO
Gnpat	9.23639846899493e-13	1.83302189876218	0.228	0.072	3.06168136450244E-08	NO
Kif13a	1.04205660004295e-12	1.18573744037982	0.409	0.21	3.45420921782236E-08	NO
Rpgrip1l	1.0445945176486e-12	-1.31501894118662	0.168	0.356	3.46262190710158E-08	NO
Trib2	1.05149458245792e-12	3.44407597642651	0.123	0.014	3.48549424193151E-08	NO
Kcnip1	1.12268986568853e-12	-3.13581473648773	0.016	0.13	3.72149236678434E-08	NO
Phyh	1.12672190596823e-12	-1.4966441256422	0.144	0.317	3.73485777390349E-08	NO
Atg13	1.23327880504604e-12	1.08483150929339	0.425	0.228	4.0880725829666E-08	NO
Akap12	1.29577827832349e-12	8.68426661856296	0.094	0	4.2952458369867E-08	NO
Nfil3	1.31876823421068e-12	6.09453990890936	0.097	0.002	4.37145294276156E-08	NO
Plpp5	1.36052253519342e-12	1.46920449027215	0.189	0.074	4.50986009965913E-08	NO
Tspan2	1.51698929595407e-12	-2.18924076701785	0.047	0.193	5.02851611822856E-08	NO
Dchs2	1.69354094644124e-12	-2.24081235119783	0.057	0.204	5.61374952926343E-08	NO
Kcna4	1.73898079491533e-12	2.01356369802009	0.251	0.095	5.76437353898534E-08	NO
Galnt9	1.7616652610944e-12	8.05805528448353	0.094	0	5.8395680074757E-08	NO
Sox4	1.92736783001429e-12	-1.90165021047803	0.082	0.218	6.38883888293136E-08	NO
Myo1b	1.99093618640803e-12	-1.40524902543251	0.138	0.321	6.59955527070535E-08	NO
Sec23b	2.01333148617405e-12	1.05497648566107	0.275	0.13	6.67379121036974E-08	NO
Rabggtb	2.04175725964366e-12	1.41513890930066	0.242	0.107	6.76801696426679E-08	NO
Bckdha	2.20536877614132e-12	-2.06157641661908	0.057	0.193	7.31035641915325E-08	NO
Fst	2.23520685134187e-12	8.34950268212928	0.101	0	7.40926367082804E-08	NO
Anxa2	2.29789372576586e-12	2.55335325679005	0.199	0.033	7.61705812216866E-08	NO
Phtf2	2.44143914133919e-12	1.03321851336774	0.452	0.261	8.09288246571113E-08	NO
Aadat	2.56294592285379e-12	3.98216626259532	0.111	0.008	8.49565314507575E-08	NO
Usp25	2.61930137451375e-12	1.38762746099189	0.357	0.165	8.68246019623819E-08	NO
Ern1	2.63353145269986e-12	1.03390720990225	0.419	0.237	8.7296300594095E-08	NO
Ttll9	2.70114901657789e-12	-2.6286594980268	0.037	0.167	8.95376876015239E-08	NO
Arfgap3	3.26388633137145e-12	1.11885755108452	0.302	0.134	1.08191304112301E-07	NO
Zc3h6	3.72525273924826e-12	-1.54124488873324	0.103	0.268	1.23484677800601E-07	NO
Herc3	3.86375759631242e-12	-1.5937514653611	0.129	0.305	1.28075836802564E-07	NO
Gse1	4.27192743710293e-12	-1.26180636242433	0.183	0.372	1.41605850685088E-07	NO
Sipa1l2	4.73013979611525e-12	1.48900164701235	0.259	0.101	1.56794673961628E-07	NO
Rab36	4.92322783067567e-12	-1.05038410029821	0.257	0.463	1.63195156131237E-07	NO
Ldhb	4.96575849654703e-12	-4.35990824753398	0.006	0.115	1.64604962643541E-07	NO
Dpyd	5.0613743488778e-12	-1.81155985723044	0.105	0.274	1.67774436916601E-07	NO
Adamtsl1	5.8500358603687e-12	-1.74975882823911	0.107	0.267	1.93916988699502E-07	NO
Basp1	6.2830427724116e-12	-1.60849938667204	0.086	0.233	0.0000002082703018199	NO
Ubash3b	6.29338096931838e-12	3.46091972565482	0.125	0.016	2.08612992370966E-07	NO
Atp10d	6.3224557716444e-12	6.07773397279297	0.099	0.002	2.09576763918468E-07	NO
Rapgef5	6.67254435868552e-12	2.96576407103311	0.117	0.012	2.21181500401707E-07	NO
Dock4	6.75411386296073e-12	-1.04076954279533	0.148	0.344	2.23885366329422E-07	NO
Nkain3	7.18085825390015e-12	-1.63809696149092	0.101	0.27	2.38031089400282E-07	NO
Dancr	7.32084962926233e-12	1.49213221801957	0.257	0.105	2.42671523510788E-07	NO
Rida	7.77410802376568e-12	-1.79351015832641	0.08	0.239	2.57696132771785E-07	NO
Stk33	8.09907531145753e-12	-2.24775308837858	0.031	0.152	2.68468148424194E-07	NO
Otud7a	8.3052629014715e-12	1.23519527741276	0.392	0.21	2.75302854657977E-07	NO
Erich3	8.39452748719162e-12	-1.77255052539344	0.08	0.235	2.78261797145428E-07	NO
Dlg2	8.94691798585500e-12	-1.04382432815656	0.353	0.521	2.96572437395122E-07	NO
Crppa	1.00642819384072e-11	1.07391764262845	0.415	0.218	3.3361081769432E-07	NO
Zmat1	1.21454926828963e-11	-1.45544200562202	0.133	0.3	4.02598791452646E-07	NO
Nus1	1.25034222457265e-11	1.79383944317532	0.197	0.06	4.14463440601341E-07	NO
Me3	1.3118255396569e-11	1.79131408076489	0.273	0.103	4.3484392988547E-07	NO
Serf2	1.35696300309499e-11	1.16231726088069	0.002	0.002	4.49806096265928E-07	NO
Far2	1.37054787789034e-11	4.41680537067626	0.109	0.01	4.54309210563091E-07	NO
Tspan13	1.37402571454501e-11	3.44048078755463	0.158	0.014	4.55462043857378E-07	NO
Ncam1	1.39941279456773e-11	-1.27323563406411	0.209	0.385	4.63877353143313E-07	NO
Cpvl	1.40269632535011e-11	2.58290901377604	0.179	0.047	4.64965777927056E-07	NO
Cpeb1	1.47976756063702e-11	-1.29494918664554	0.113	0.278	4.9051335099996E-07	NO
Xbp1	1.80521371562139e-11	1.30886688701689	0.228	0.105	5.98392242454179E-07	NO
Zranb3	1.83755972980311e-11	-1.36880496513434	0.08	0.237	6.09114299235135E-07	NO
Heg1	1.8573354638055e-11	2.94586405391192	0.099	0.008	6.15669559542247E-07	NO
Cnga1	1.93211321266146e-11	-4.76700832059153	0.002	0.091	6.4045688773302E-07	NO
Sntb1	2.29430140384234e-11	-1.88966247115906	0.066	0.214	7.6051502934566E-07	NO
Stxbp5l	2.37449772363444e-11	-1.14900524811139	0.285	0.471	7.87098505430344E-07	NO
Dph1	2.40282757462803e-11	2.83349739649757	0.136	0.023	0.0000007964892844377	NO
Hmgcll1	2.50719598413655e-11	-1.23180360930559	0.177	0.362	8.31085324821584E-07	NO
Mthfd1l	2.7262949188239e-11	2.11952378101563	0.172	0.043	9.03712239691747E-07	NO
Ldlr	2.87941900381264e-11	2.01447849479326	0.135	0.029	9.54469811383815E-07	NO
Tmem163	2.89288704443041e-11	7.97483724655244	0.088	0	9.58934197487793E-07	YES
Ccdc68	2.89733001280661e-11	-2.23753015682385	0.021	0.142	9.60406952645135E-07	NO
Pld2	2.90603664865624e-11	2.39136796000811	0.14	0.029	9.63293028296572E-07	NO
Dnajc6	3.02652324232312e-11	-1.01939746178206	0.257	0.432	1.00323192436527E-06	NO
Cfap53	3.19473551597078e-11	4.54896376317561	0.097	0.006	0.000001058990928834	NO
Dusp15	3.20094821560196e-11	-1.42403037428411	0.062	0.196	1.06105031450774E-06	NO
Plekhg3	3.709336737416e-11	1.98151203586184	0.193	0.06	1.22957094171865E-06	NO
Cplx2	4.21537725288506e-11	-2.28178205230147	0.033	0.15	1.39731325178634E-06	NO
Kcnh7	4.38000404478332e-11	-2.56584295831147	0.029	0.134	1.45188374076477E-06	NO
Cnih3	4.6874610430835e-11	4.33610129826253	0.092	0.004	1.55379958656132E-06	NO
Pde1a	5.09296844070105e-11	-1.54173010960975	0.076	0.206	1.68821717872359E-06	NO
MGC105649	5.11262159720354e-11	3.54825120192052	0.115	0.014	1.69473180704103E-06	NO
Fbxl13	5.64711013699314e-11	-1.67306591012535	0.062	0.204	1.87190406821049E-06	NO
Nfasc	6.6722941741803e-11	-1.24912557815881	0.197	0.362	2.21173207285728E-06	NO
Mknk1	6.83225303050145e-11	-2.80012218032734	0.023	0.146	2.26475523455062E-06	NO
Pvr	7.21668670413732e-11	3.68408915543464	0.094	0.008	2.39218730868744E-06	NO
Mapkapk2	7.27807119537964e-11	1.66632998160392	0.263	0.103	2.41253503984444E-06	NO
Rcor2	7.4141160038073e-11	-4.61002360935391	0.004	0.099	2.45763117294205E-06	NO
Slc24a3	8.75875267297515e-11	1.16455073670745	0.386	0.214	0.0000029033513360378	NO
Spsb1	9.42591447045015e-11	1.78891453062612	0.201	0.066	3.12450212866482E-06	NO
Fnbp1	1.10795212726515e-10	-1.8328507825201	0.092	0.233	3.67263971145853E-06	NO
Cux2	1.15000130124499e-10	-1.92218841254441	0.064	0.2	3.81202431336689E-06	NO
Hivep1	1.15942666114962e-10	-1.82337437931071	0.068	0.214	3.84326749637875E-06	NO
Ddah1	1.17087508925318e-10	1.27685866684652	0.306	0.14	3.88121674585645E-06	NO
Megf9	1.21183356259609e-10	-1.61260654981076	0.084	0.23	4.01698589329353E-06	NO
Plekha2	1.24455903653913e-10	-1.93643944690526	0.041	0.163	0.0000041254642943199	NO
Sptb	1.31867033079581e-10	1.8901281877677	0.207	0.068	4.37112841252196E-06	NO
Xpot	1.32947911207032e-10	1.04537102971101	0.306	0.156	4.40695736069069E-06	NO
Kcnh6	1.38539709879213e-10	-2.74804683849263	0.016	0.117	4.59231430307614E-06	NO
Snapc2	1.42570291699125e-10	-2.35380532162121	0.023	0.134	0.0000047259200292426	NO
Fam124a	1.50356182328111e-10	-1.99464001650159	0.053	0.181	4.98400673181221E-06	NO
Cfap99	1.56498056797971e-10	-1.69862140448759	0.082	0.228	5.18759758673913E-06	NO
Sh3pxd2a	1.60242082418845e-10	2.00689377474794	0.15	0.039	5.31170454801989E-06	NO
Rab27a	1.74292101892155e-10	-1.28571714462103	0.148	0.298	5.77743459352115E-06	NO
Nedd4l	1.77077176978107e-10	-1.24869407031751	0.218	0.397	5.86975426247031E-06	NO
Iqsec1	1.77174492894676e-10	1.37746121536738	0.329	0.163	5.87298009047271E-06	NO
Slc39a14	1.81292681602392e-10	1.59325196780945	0.181	0.064	6.00948980975607E-06	NO
Slc8a2	1.82678158823554e-10	-2.63857374869458	0.025	0.126	6.05541560868317E-06	NO
Gnal	2.16829157055291e-10	-3.63855749195584	0.006	0.088	7.18745289806878E-06	NO
Osbpl9	2.25195454436655e-10	-1.06361864946445	0.203	0.364	7.46477892366624E-06	NO
Unc5d	2.25753876012236e-10	-1.11756121114991	0.205	0.385	0.0000074832894820536	NO
Hsph1	2.42265893151871e-10	1.69205312005247	0.179	0.06	8.03062982619823E-06	NO
Tmem263	2.45249302327781e-10	1.25397826314619	0.296	0.144	8.12952387356129E-06	NO
Pls1	2.63415639205924e-10	2.18113821554333	0.14	0.031	8.73170160839797E-06	NO
Wdr43	2.79486708699418e-10	1.41971761088734	0.234	0.091	0.0000092644254199683	NO
Lrrc34	3.03996596658574e-10	-2.17615501477532	0.029	0.138	0.0000100768791860384	NO
Setbp1	3.1469875225051e-10	-1.41714169660755	0.086	0.233	0.0000104316342395999	NO
Rnft1	3.14925772815327e-10	1.12451589846737	0.298	0.14	0.0000104391595172825	NO
Tmem164	3.25072142035755e-10	-1.79956738329539	0.051	0.171	0.0000107754913642012	NO
Ppargc1a	4.2262100230863e-10	2.14250489095068	0.154	0.041	0.0000140090409845265	NO
Sar1a	4.64946255330848e-10	1.33487738263686	0.195	0.084	0.000015412038471707	NO
Hs6st1	4.77370289902509e-10	1.09593068305543	0.312	0.146	0.0000158238703696884	NO
Crybg1	4.97995384214612e-10	-4.94712552868326	0.004	0.08	0.0000165075509959459	NO
Ptpn13	5.06449602819143e-10	-1.14222269632899	0.173	0.331	0.000016787791434249	NO
Ier2	5.56074348398080e-10	1.58239578529645	0.14	0.045	0.0000184327525006995	NO
Pfkfb3	5.80524041750134e-10	1.5178010908713	0.259	0.117	0.0000192432109359334	NO
Inpp5f	6.35864289436813e-10	1.31727169763253	0.285	0.132	0.0000210776294662515	NO
Ofcc1	6.50798629771636e-10	-3.26378312864693	0.023	0.13	0.0000215726729796702	NO
Myt1l	6.57896430706101e-10	-1.82713892394463	0.088	0.21	0.0000218079508850458	NO
Nr3c2	6.66408564899907e-10	-1.46051747108743	0.062	0.179	0.0000220901111093021	NO
Syt11	6.85894652740444e-10	-2.24336423391294	0.041	0.146	0.0000227360359490402	NO
Cxxc5	7.92988346657585e-10	-1.35406162620671	0.096	0.222	0.0000262859777150056	NO
Cyhr1	8.06291691891345e-10	-5.34789324092125	0.002	0.101	0.0000267269570028143	NO
Dcdc5	8.1704269912518e-10	-2.04703711107894	0.045	0.16	0.0000270833313906015	NO
Klhl2	8.19617178505434e-10	1.37698824129046	0.31	0.158	0.0000271686702330981	NO
Dusp14	8.37332579585657e-10	3.2995507484967	0.088	0.01	0.0000277559003481054	NO
Stk40	8.67206222034609e-10	1.6700809982342	0.168	0.049	0.0000287461518480032	NO
Gpr155	8.68080747091317e-10	2.73672011895574	0.129	0.027	0.000028775140604583	NO
Arhgef9	8.81186707619328e-10	-1.21695540456743	0.105	0.247	0.0000292095769841655	NO
Baalc	8.81326652429644e-10	2.8920471523586	0.133	0.025	0.0000292142158747378	NO
Esyt3	8.95380488028991e-10	-2.10882132297967	0.037	0.148	0.000029680072417185	NO
Adgra3	1.00901305917007e-09	-1.96638725253303	0.037	0.14	0.0000334467648853694	NO
Coq10b	1.01439908422633e-09	1.5215376179056	0.154	0.062	0.0000336253008439345	NO
Aco2	1.02995368144477e-09	1.07540844057134	0.378	0.206	0.0000341409046325313	NO
Hip1	1.03043887874559e-09	1.35605905892378	0.285	0.125	0.0000341569879526588	NO
Zdbf2	1.03409896394917e-09	1.25634181860649	0.246	0.119	0.0000342783124569872	NO
Kcnk1	1.05734022853709e-09	1.43470386095962	0.166	0.078	0.0000350487138955474	NO
Man1b1	1.05740215552748e-09	1.56630486730246	0.183	0.072	0.0000350507666514249	NO
Dhdh	1.0816664846962e-09	-2.10991763307603	0.033	0.134	0.0000358550806347096	NO
Ntng1	1.11770481317516e-09	-1.53424416327407	0.025	0.126	0.0000370496791471301	NO
Sar1b	1.12136204974115e-09	1.02340117611456	0.335	0.177	0.0000371709092248196	NO
Pced1b	1.19396304537921e-09	-1.46358862825867	0.084	0.218	0.0000395774870282302	NO
Tet3	1.20594419758425e-09	-1.21364436219403	0.244	0.407	0.0000399746382615226	NO
Rapgefl1	1.21247430125342e-09	-1.88656470483214	0.049	0.161	0.0000401910981379483	NO
Cfap20	1.26661968741128e-09	1.49485774453453	0.216	0.08	0.0000419859093983093	NO
Nckap5	1.364084660885e-09	-1.94247858519655	0.06	0.175	0.0000452166783390161	NO
Nxnl2	1.42367935986743e-09	5.93365792454946	0.072	0.002	0.0000471921234208857	NO
Spock1	1.51414364987643e-09	2.3240889365392	0.14	0.033	0.000050190833706104	NO
Prr15	1.52569579311377e-09	1.89417071024522	0.15	0.041	0.0000505737641501351	NO
Edem1	1.55122578029867e-09	1.47863729574694	0.195	0.068	0.0000514200321653405	NO
Dyrk3	1.58260286039994e-09	2.67931056162962	0.099	0.018	0.0000524601196165372	NO
Slc25a23	1.63313448271247e-09	-2.99158673281332	0.016	0.099	0.0000541351418329531	NO
Pik3r3	1.73503820116409e-09	-1.41222362056689	0.119	0.259	0.0000575130462921872	NO
Hpcal4	1.73984609701273e-09	1.66663634655671	0.195	0.078	0.0000576724184237779	NO
Slc25a20	1.90638587481672e-09	-1.81489471332328	0.049	0.16	0.0000631928789784246	NO
Vcl	1.94861109999997e-09	1.25167986849288	0.255	0.119	0.000064592560742799	NO
Kdm7a	2.02619936741129e-09	1.1079982287311	0.382	0.235	0.0000671644566309493	NO
Sphkap	2.11999848565994e-09	1.93532381406509	0.146	0.043	0.0000702737098026556	NO
Fam98a	2.22774472489629e-09	1.03570117919314	0.351	0.204	0.0000738452821408621	NO
Tet1	2.42527981210488e-09	-2.32035257265329	0.033	0.132	0.0000803931752116524	NO
Pdlim3	2.59291594018454e-09	5.43132505311443	0.064	0.002	0.000085949977585237	NO
Triobp	2.68807065790823e-09	-2.46217362764221	0.023	0.123	0.0000891041661683421	NO
Csrnp3	2.81905651912934e-09	-1.94024401156069	0.07	0.196	0.0000934460854960995	NO
Necab1	3.00428329134669e-09	7.46120160330652	0.066	0	0.00009958598254156	NO
