## Supplementary Table 7 for "Decoding the pituitary gonadotrope regulatory architecture governing the preovulatory surge *in vivo*"

### Sheet: TFBS_Summary
TF_id	TF_name	n_enhancers	Fshb enhancer with significantly enriched TFBS	total_sites	mean_-log10(q_value)	median_-log10(q_value)	Sub-GRN	Predicted Fshb regulators
MA0604.1	Atf1	2	Enhancer3,Enhancer8	2	0.820	0.820	Late	Yes
MA1988.2	Atf3.2	11	Enhancer1,Enhancer10a,Enhancer10b,Enhancer11,Enhancer12,Enhancer2,Enhancer4,Enhancer5,Enhancer6,Enhancer8,Enhancer9	12	2.241	2.448	Late	Yes
MA0605.3	ATF3.1	2	Enhancer3,Enhancer8	2	1.287	1.287	Late	Yes
MA1633.2	BACH1	10	Enhancer10a,Enhancer10b,Enhancer11,Enhancer12,Enhancer2,Enhancer4,Enhancer5,Enhancer6,Enhancer8,Enhancer9	12	1.340	1.040	Late	Yes
MA1101.3	BACH2.1	6	Enhancer10a,Enhancer11,Enhancer12,Enhancer4,Enhancer5,Enhancer9	8	1.160	0.964	Late	Yes
MA1470.2	BACH2.2	1	Enhancer8	1	0.609	0.609	Late	Yes
MA0609.3	CREM	3	Enhancer11,Enhancer3,Enhancer8	3	1.263	1.001	Late	Yes
MA0760.2	ERF	1	Enhancer6	1	0.707	0.707	Late	Yes
MA0764.4	ETV4	1	Enhancer6	1	0.633	0.633	Late	Yes
MA0476.2	FOS.1	9	Enhancer10a,Enhancer11,Enhancer12,Enhancer2,Enhancer4,Enhancer5,Enhancer6,Enhancer8,Enhancer9	11	1.293	1.088	Late	Yes
MA1951.2	FOS.2	2	Enhancer3,Enhancer8	2	1.358	1.358	Late	Yes
MA1134.2	FOS::JUNB	9	Enhancer10a,Enhancer11,Enhancer12,Enhancer2,Enhancer4,Enhancer5,Enhancer6,Enhancer8,Enhancer9	11	1.262	1.034	Late	Yes
MA1141.2	FOS::JUND	10	Enhancer10a,Enhancer10b,Enhancer11,Enhancer12,Enhancer2,Enhancer4,Enhancer5,Enhancer6,Enhancer8,Enhancer9	12	1.344	1.081	Late	Yes
MA0477.3	FOSL1	9	Enhancer10a,Enhancer11,Enhancer12,Enhancer2,Enhancer4,Enhancer5,Enhancer6,Enhancer8,Enhancer9	11	1.436	1.088	Late	Yes
MA1137.2	FOSL1::JUNB	10	Enhancer10a,Enhancer10b,Enhancer11,Enhancer12,Enhancer2,Enhancer4,Enhancer5,Enhancer6,Enhancer8,Enhancer9	12	1.305	1.081	Late	Yes
MA1142.2	FOSL1::JUND.1	10	Enhancer10a,Enhancer10b,Enhancer11,Enhancer12,Enhancer2,Enhancer4,Enhancer5,Enhancer6,Enhancer8,Enhancer9	12	1.139	0.993	Late	Yes
MA1143.2	FOSL1::JUND.2	2	Enhancer3,Enhancer8	2	1.226	1.226	Late	Yes
MA0478.2	FOSL2	9	Enhancer10a,Enhancer11,Enhancer12,Enhancer2,Enhancer4,Enhancer5,Enhancer6,Enhancer8,Enhancer9	10	1.257	1.193	Late	Yes
MA1138.2	FOSL2::JUNB.1	9	Enhancer10a,Enhancer11,Enhancer12,Enhancer2,Enhancer4,Enhancer5,Enhancer6,Enhancer8,Enhancer9	11	1.219	1.019	Late	Yes
MA1139.2	FOSL2::JUNB.2	2	Enhancer3,Enhancer8	2	1.481	1.481	Late	Yes
MA1144.2	FOSL2::JUND.1	9	Enhancer10a,Enhancer11,Enhancer12,Enhancer2,Enhancer4,Enhancer5,Enhancer6,Enhancer8,Enhancer9	11	1.257	1.034	Late	Yes
MA1145.2	FOSL2::JUND.2	2	Enhancer3,Enhancer8	2	1.499	1.499	Late	Yes
MA0734.4	Gli2	1	Enhancer5	1	0.673	0.673	Late	Yes
MA0490.3	JUNB.1	10	Enhancer10a,Enhancer10b,Enhancer11,Enhancer12,Enhancer2,Enhancer4,Enhancer5,Enhancer6,Enhancer8,Enhancer9	12	1.392	1.068	Late	Yes
MA1140.3	JUNB.2	2	Enhancer3,Enhancer8	2	1.499	1.499	Late	Yes
MA0491.3	JUND.1	9	Enhancer10a,Enhancer11,Enhancer12,Enhancer2,Enhancer4,Enhancer5,Enhancer6,Enhancer8,Enhancer9	11	1.437	1.088	Late	Yes
MA0492.2	JUND.2	2	Enhancer3,Enhancer8	2	0.913	0.913	Late	Yes
MA0052.5	MEF2A	3	Enhancer2,Enhancer7,Enhancer9	4	1.444	1.429	Late	Yes
MA0773.1	MEF2D	1	Enhancer7	2	0.925	0.925	Late	Yes
MA0067.3	PAX2	1	Enhancer4	1	0.870	0.870	Late	Yes
MA0809.3	TEAD4	1	Enhancer2	1	0.882	0.882	Late	Yes
MA0844.2	XBP1	2	Enhancer3,Enhancer8	2	0.863	0.863	Late	Yes
MA0489.3	Jun	11	Enhancer1,Enhancer10a,Enhancer11,Enhancer12,Enhancer2,Enhancer4,Enhancer5,Enhancer6,Enhancer7,Enhancer8,Enhancer9	13	1.514	1.212	NA	No
MA0835.3	BATF3	11	Enhancer1,Enhancer10a,Enhancer10b,Enhancer11,Enhancer12,Enhancer2,Enhancer4,Enhancer5,Enhancer6,Enhancer8,Enhancer9	12	2.093	2.448	NA	No
MA1928.2	BNC2	11	Enhancer1,Enhancer10a,Enhancer10b,Enhancer11,Enhancer12,Enhancer2,Enhancer4,Enhancer5,Enhancer6,Enhancer8,Enhancer9	12	2.184	2.424	NA	No
MA0462.3	BATF::JUN	11	Enhancer1,Enhancer10a,Enhancer10b,Enhancer11,Enhancer12,Enhancer2,Enhancer4,Enhancer5,Enhancer6,Enhancer8,Enhancer9	12	2.004	2.072	NA	No
MA1634.2	BATF	11	Enhancer1,Enhancer10a,Enhancer10b,Enhancer11,Enhancer12,Enhancer2,Enhancer4,Enhancer5,Enhancer6,Enhancer8,Enhancer9	12	2.008	2.049	NA	No
MA1128.2	FOSL1::JUN	10	Enhancer10a,Enhancer10b,Enhancer11,Enhancer12,Enhancer2,Enhancer4,Enhancer5,Enhancer6,Enhancer8,Enhancer9	12	1.337	1.081	NA	No
MA1132.2	JUN::JUNB	10	Enhancer10a,Enhancer10b,Enhancer11,Enhancer12,Enhancer2,Enhancer4,Enhancer5,Enhancer6,Enhancer8,Enhancer9	12	1.179	0.978	NA	No
MA0496.4	MAFK	10	Enhancer1,Enhancer10a,Enhancer10b,Enhancer12,Enhancer2,Enhancer4,Enhancer5,Enhancer6,Enhancer8,Enhancer9	11	1.212	1.175	NA	No
MA0099.4	FOS::JUN	9	Enhancer10a,Enhancer11,Enhancer12,Enhancer2,Enhancer4,Enhancer5,Enhancer6,Enhancer8,Enhancer9	11	1.336	1.088	NA	No
MA1130.2	FOSL2::JUN	9	Enhancer10a,Enhancer11,Enhancer12,Enhancer2,Enhancer4,Enhancer5,Enhancer6,Enhancer8,Enhancer9	11	1.324	1.088	NA	No
MA1135.2	FOSB::JUNB	9	Enhancer10a,Enhancer11,Enhancer12,Enhancer2,Enhancer4,Enhancer5,Enhancer6,Enhancer8,Enhancer9	11	1.228	1.019	NA	No
MA0659.4	Mafg	9	Enhancer10a,Enhancer10b,Enhancer12,Enhancer2,Enhancer4,Enhancer5,Enhancer6,Enhancer8,Enhancer9	10	1.199	1.245	NA	No
MA0089.3	MAFG::NFE2L1	9	Enhancer10a,Enhancer10b,Enhancer12,Enhancer2,Enhancer4,Enhancer5,Enhancer6,Enhancer8,Enhancer9	10	1.028	1.007	NA	No
MA0655.1	JDP2	8	Enhancer10a,Enhancer11,Enhancer12,Enhancer2,Enhancer4,Enhancer5,Enhancer8,Enhancer9	10	1.301	1.090	NA	No
MA0501.2	MAF::NFE2	8	Enhancer10a,Enhancer12,Enhancer2,Enhancer4,Enhancer5,Enhancer6,Enhancer8,Enhancer9	9	1.010	1.007	NA	No
MA0150.3	Nfe2l2	8	Enhancer10a,Enhancer12,Enhancer2,Enhancer4,Enhancer5,Enhancer6,Enhancer8,Enhancer9	9	0.919	0.830	NA	No
MA0841.2	NFE2	7	Enhancer10a,Enhancer11,Enhancer12,Enhancer2,Enhancer4,Enhancer5,Enhancer9	9	1.278	1.088	NA	No
MA0591.2	Bach1::Mafk	7	Enhancer10a,Enhancer12,Enhancer2,Enhancer4,Enhancer6,Enhancer8,Enhancer9	7	1.045	1.070	NA	No
MA1648.2	TCF12	6	Enhancer1,Enhancer11,Enhancer5,Enhancer6,Enhancer7,Enhancer8	7	1.801	0.848	NA	No
MA0522.4	TCF3	6	Enhancer1,Enhancer11,Enhancer5,Enhancer6,Enhancer7,Enhancer8	7	1.472	0.787	NA	No
MA0681.3	PHOX2B	6	Enhancer10b,Enhancer11,Enhancer3,Enhancer4,Enhancer5,Enhancer7	6	0.894	0.877	NA	No
MA1124.1	ZNF24	6	Enhancer10a,Enhancer10b,Enhancer11,Enhancer12,Enhancer2,Enhancer7	6	0.816	0.734	NA	No
MA1114.2	PBX3	5	Enhancer10a,Enhancer2,Enhancer4,Enhancer5,Enhancer8	6	1.073	0.968	NA	No
MA0697.3	Zic3	5	Enhancer12,Enhancer2,Enhancer4,Enhancer6,Enhancer7	6	1.063	0.827	NA	No
MA0080.7	Spi1	5	Enhancer12,Enhancer4,Enhancer6,Enhancer7,Enhancer9	6	0.813	0.737	NA	No
MA1112.3	NR4A1	5	Enhancer1,Enhancer10a,Enhancer5,Enhancer8,Enhancer9	5	0.971	1.096	Early	No
MA0062.4	GABPA	5	Enhancer12,Enhancer4,Enhancer6,Enhancer7,Enhancer9	5	1.108	1.076	NA	No
MA0782.3	PKNOX1	5	Enhancer10a,Enhancer2,Enhancer4,Enhancer5,Enhancer8	5	1.015	0.910	NA	No
MA1558.2	SNAI1	5	Enhancer1,Enhancer11,Enhancer5,Enhancer6,Enhancer7	5	0.932	0.848	NA	No
MA1565.2	TBX18	5	Enhancer1,Enhancer10b,Enhancer2,Enhancer3,Enhancer5	5	1.047	0.833	NA	No
MA0160.3	NR4A2	5	Enhancer1,Enhancer10a,Enhancer5,Enhancer8,Enhancer9	5	0.909	0.818	NA	No
MA0805.1	TBX1	5	Enhancer1,Enhancer10b,Enhancer11,Enhancer2,Enhancer3	5	1.089	0.816	NA	No
MA0806.1	TBX4	5	Enhancer1,Enhancer10b,Enhancer2,Enhancer3,Enhancer5	5	1.094	0.816	NA	No
MA1629.2	Zic2	5	Enhancer12,Enhancer2,Enhancer4,Enhancer6,Enhancer7	5	0.861	0.795	NA	No
MA0803.1	TBX15	5	Enhancer1,Enhancer10b,Enhancer11,Enhancer2,Enhancer3	5	1.079	0.784	NA	No
MA1521.2	MAFA	5	Enhancer12,Enhancer2,Enhancer6,Enhancer8,Enhancer9	5	0.795	0.741	NA	No
MA0498.3	MEIS1	5	Enhancer1,Enhancer12,Enhancer2,Enhancer3,Enhancer5	5	0.775	0.723	NA	No
MA0081.3	SPIB	5	Enhancer11,Enhancer4,Enhancer6,Enhancer7,Enhancer9	5	0.721	0.712	NA	No
MA0473.4	ELF1	4	Enhancer4,Enhancer6,Enhancer7,Enhancer9	5	1.110	1.076	NA	No
MA1620.2	Ptf1A	4	Enhancer1,Enhancer11,Enhancer5,Enhancer7	5	0.862	0.816	NA	No
MA0499.3	MYOD1	4	Enhancer1,Enhancer11,Enhancer12,Enhancer6	5	0.759	0.774	NA	No
MA0070.2	PBX1	4	Enhancer11,Enhancer12,Enhancer2,Enhancer9	5	0.789	0.709	NA	No
MA0768.3	Lef1	4	Enhancer1,Enhancer12,Enhancer2,Enhancer9	4	1.313	1.234	NA	No
MA1992.2	Ikzf3	4	Enhancer4,Enhancer6,Enhancer7,Enhancer9	4	1.205	1.141	NA	No
MA1996.2	Nr1H2	4	Enhancer10a,Enhancer2,Enhancer5,Enhancer8	4	1.098	1.111	NA	No
MA1110.3	Nr1H4	4	Enhancer10a,Enhancer2,Enhancer5,Enhancer8	4	1.068	1.111	NA	No
MA1113.3	PBX2	4	Enhancer11,Enhancer4,Enhancer5,Enhancer9	4	1.806	1.053	NA	No
MA0103.4	ZEB1	4	Enhancer1,Enhancer11,Enhancer5,Enhancer7	4	0.994	0.980	NA	No
MA1954.2	FOXO1::ELK1	4	Enhancer12,Enhancer4,Enhancer6,Enhancer7	4	1.089	0.971	NA	No
MA1955.2	FOXO1::ELK3	4	Enhancer12,Enhancer4,Enhancer6,Enhancer7	4	1.108	0.971	NA	No
MA1956.2	FOXO1::FLI1	4	Enhancer12,Enhancer4,Enhancer6,Enhancer7	4	1.079	0.971	NA	No
MA0474.4	Erg	4	Enhancer12,Enhancer6,Enhancer7,Enhancer9	4	1.035	0.962	NA	No
MA1953.2	FOXO1::ELF1	4	Enhancer12,Enhancer4,Enhancer6,Enhancer7	4	1.078	0.950	NA	No
MA2332.1	ZNF175	4	Enhancer4,Enhancer6,Enhancer7,Enhancer9	4	1.079	0.935	NA	No
MA0690.3	TBX21	4	Enhancer1,Enhancer10b,Enhancer11,Enhancer2	4	1.222	0.928	NA	No
MA1640.2	MEIS2	4	Enhancer11,Enhancer4,Enhancer5,Enhancer9	4	1.482	0.927	NA	No
MA0797.1	TGIF2	4	Enhancer1,Enhancer2,Enhancer5,Enhancer8	4	0.966	0.923	NA	No
MA1571.1	TGIF2LX	4	Enhancer1,Enhancer2,Enhancer5,Enhancer8	4	1.011	0.923	NA	No
MA1572.1	TGIF2LY	4	Enhancer1,Enhancer2,Enhancer5,Enhancer8	4	1.005	0.922	NA	No
MA0802.2	TBR1	4	Enhancer1,Enhancer10b,Enhancer2,Enhancer5	4	1.145	0.908	NA	No
MA0783.1	PKNOX2	4	Enhancer1,Enhancer2,Enhancer5,Enhancer8	4	0.898	0.892	NA	No
MA1566.3	TBX3	4	Enhancer1,Enhancer10b,Enhancer2,Enhancer5	4	1.084	0.883	NA	No
MA0801.1	MGA	4	Enhancer1,Enhancer10b,Enhancer2,Enhancer3	4	1.188	0.881	NA	No
MA0820.2	FIGLA	4	Enhancer1,Enhancer11,Enhancer5,Enhancer7	4	0.879	0.878	NA	No
MA0640.3	ELF3	4	Enhancer4,Enhancer6,Enhancer7,Enhancer9	4	1.069	0.865	NA	No
MA0598.4	EHF	4	Enhancer4,Enhancer6,Enhancer7,Enhancer9	4	1.067	0.862	NA	No
MA0494.2	Nr1h3::Rxra	4	Enhancer10a,Enhancer12,Enhancer5,Enhancer6	4	0.849	0.854	NA	No
MA0743.3	SCRT1	4	Enhancer1,Enhancer11,Enhancer12,Enhancer6	4	0.838	0.831	NA	No
MA0744.3	SCRT2	4	Enhancer1,Enhancer11,Enhancer12,Enhancer6	4	0.867	0.831	NA	No
MA0807.1	TBX5	4	Enhancer1,Enhancer10b,Enhancer2,Enhancer3	4	1.064	0.813	NA	No
MA0829.3	SREBF1	4	Enhancer1,Enhancer11,Enhancer5,Enhancer8	4	0.804	0.803	NA	No
MA0688.2	TBX2	4	Enhancer1,Enhancer10b,Enhancer2,Enhancer3	4	0.994	0.782	NA	No
MA0700.3	LHX2	4	Enhancer10b,Enhancer12,Enhancer4,Enhancer9	4	0.730	0.714	Early	No
MA0680.3	Pax7	4	Enhancer10b,Enhancer12,Enhancer4,Enhancer9	4	0.897	0.714	Early	No
MA0715.1	PROP1	4	Enhancer10b,Enhancer3,Enhancer5,Enhancer9	4	0.745	0.712	NA	No
MA0611.3	Dux	4	Enhancer10b,Enhancer2,Enhancer7,Enhancer9	4	0.738	0.710	NA	No
MA0634.2	ALX3	4	Enhancer10b,Enhancer12,Enhancer4,Enhancer9	4	0.752	0.695	NA	No
MA0879.3	DLX1	4	Enhancer10b,Enhancer12,Enhancer4,Enhancer9	4	0.737	0.695	NA	No
MA0880.2	Dlx3	4	Enhancer10b,Enhancer12,Enhancer4,Enhancer9	4	0.752	0.695	NA	No
MA0881.2	Dlx4	4	Enhancer10b,Enhancer12,Enhancer4,Enhancer9	4	0.752	0.695	NA	No
MA0882.2	DLX6	4	Enhancer10b,Enhancer12,Enhancer4,Enhancer9	4	0.752	0.695	NA	No
MA0890.2	GBX2	4	Enhancer10b,Enhancer12,Enhancer4,Enhancer9	4	0.752	0.695	NA	No
MA0699.2	LBX2	4	Enhancer10b,Enhancer12,Enhancer4,Enhancer9	4	0.752	0.695	NA	No
MA0666.3	MSX1	4	Enhancer10b,Enhancer12,Enhancer4,Enhancer9	4	0.742	0.695	Early	No
MA0708.3	MSX2	4	Enhancer10b,Enhancer12,Enhancer4,Enhancer9	4	0.742	0.695	NA	No
MA0709.2	Msx3	4	Enhancer10b,Enhancer12,Enhancer4,Enhancer9	4	0.744	0.695	NA	No
MA0125.2	Nobox	4	Enhancer10b,Enhancer12,Enhancer4,Enhancer9	4	0.752	0.695	NA	No
MA0716.2	PRRX1	4	Enhancer10b,Enhancer12,Enhancer4,Enhancer9	4	0.752	0.695	NA	No
MA0718.2	RAX	4	Enhancer10b,Enhancer12,Enhancer4,Enhancer9	4	0.752	0.695	NA	No
MA0717.2	RAX2	4	Enhancer10b,Enhancer12,Enhancer4,Enhancer9	4	0.752	0.695	NA	No
MA0630.2	SHOX	4	Enhancer10b,Enhancer12,Enhancer4,Enhancer9	4	0.752	0.695	NA	No
MA0720.2	Shox2	4	Enhancer10b,Enhancer12,Enhancer4,Enhancer9	4	0.752	0.695	NA	No
MA0721.2	UNCX	4	Enhancer10b,Enhancer12,Enhancer4,Enhancer9	4	0.752	0.695	NA	No
MA0662.2	MIXL1	4	Enhancer10b,Enhancer12,Enhancer4,Enhancer9	4	0.735	0.681	NA	No
MA0713.1	PHOX2A	4	Enhancer10b,Enhancer3,Enhancer4,Enhancer5	4	0.737	0.681	NA	No
MA0027.3	EN1	4	Enhancer10b,Enhancer12,Enhancer4,Enhancer9	4	0.722	0.666	NA	No
MA0914.2	ISL2	4	Enhancer10b,Enhancer12,Enhancer3,Enhancer4	4	0.659	0.666	NA	No
MA0894.2	HESX1	4	Enhancer10b,Enhancer12,Enhancer4,Enhancer9	4	0.721	0.660	NA	No
MA1481.2	DRGX	4	Enhancer10b,Enhancer12,Enhancer4,Enhancer9	4	0.717	0.658	NA	No
MA1501.2	HOXB7	4	Enhancer10b,Enhancer4,Enhancer8,Enhancer9	4	0.653	0.650	NA	No
MA2124.1	Hmga1	3	Enhancer12,Enhancer7,Enhancer9	4	0.812	0.732	NA	No
MA2338.1	Ppara	3	Enhancer10a,Enhancer5,Enhancer8	3	1.484	1.587	NA	No
MA1111.2	NR2F2	3	Enhancer10a,Enhancer5,Enhancer8	3	1.502	1.495	Early	No
MA0714.2	PITX3	3	Enhancer1,Enhancer3,Enhancer9	3	1.508	1.398	NA	No
MA1628.2	Zic1::Zic2	3	Enhancer2,Enhancer4,Enhancer6	3	1.263	1.395	NA	No
MA0891.2	GSC2	3	Enhancer1,Enhancer3,Enhancer9	3	1.213	1.342	NA	No
MA0677.2	Nr2f6	3	Enhancer1,Enhancer5,Enhancer8	3	1.388	1.300	NA	No
MA0050.4	Irf1	3	Enhancer11,Enhancer2,Enhancer7	3	1.190	1.247	Early	No
MA1631.2	ASCL1	3	Enhancer5,Enhancer6,Enhancer7	3	1.207	1.207	NA	No
MA0830.3	TCF4	3	Enhancer5,Enhancer6,Enhancer7	3	1.180	1.207	Early	No
MA1567.3	Tbx6	3	Enhancer1,Enhancer10b,Enhancer5	3	1.219	1.146	NA	No
MA1938.2	ERF::NHLH1	3	Enhancer11,Enhancer5,Enhancer6	3	1.166	1.113	NA	No
MA0761.3	ETV1	3	Enhancer6,Enhancer7,Enhancer9	3	1.182	1.100	NA	No
MA0467.3	Crx	3	Enhancer1,Enhancer3,Enhancer9	3	1.028	1.065	NA	No
MA0648.2	GSC	3	Enhancer1,Enhancer3,Enhancer9	3	1.084	1.065	NA	No
MA0682.3	PITX1	3	Enhancer1,Enhancer3,Enhancer9	3	1.028	1.065	NA	No
MA1639.2	MEIS1	3	Enhancer11,Enhancer4,Enhancer9	3	1.322	1.064	NA	No
MA0800.2	EOMES	3	Enhancer1,Enhancer10b,Enhancer2	3	1.408	1.046	NA	No
MA1946.2	ETV5::FOXI1	3	Enhancer12,Enhancer6,Enhancer7	3	0.964	1.029	NA	No
MA1991.2	Hnf1A	3	Enhancer1,Enhancer2,Enhancer9	3	1.252	0.960	NA	No
MA1619.2	Ptf1A	3	Enhancer1,Enhancer2,Enhancer6	3	0.892	0.950	NA	No
MA0757.2	ONECUT3	3	Enhancer12,Enhancer4,Enhancer9	3	0.864	0.939	NA	No
MA1520.2	MAF	3	Enhancer12,Enhancer6,Enhancer9	3	0.916	0.931	NA	No
MA1421.1	TCF7L1	3	Enhancer1,Enhancer8,Enhancer9	3	1.185	0.923	Early	No
MA0712.3	OTX2	3	Enhancer1,Enhancer3,Enhancer9	3	0.845	0.914	NA	No
MA0668.3	Neurod2	3	Enhancer1,Enhancer2,Enhancer5	3	1.076	0.894	NA	No
MA1641.2	MYF5	3	Enhancer1,Enhancer2,Enhancer6	3	0.891	0.855	NA	No
MA0769.3	TCF7	3	Enhancer1,Enhancer12,Enhancer2	3	0.867	0.849	NA	No
MA1149.2	RARA::RXRG	3	Enhancer2,Enhancer5,Enhancer8	3	0.952	0.840	NA	No
MA1105.3	GRHL2	3	Enhancer1,Enhancer11,Enhancer7	3	0.792	0.821	NA	No
MA1472.3	Bhlha15	3	Enhancer1,Enhancer2,Enhancer6	3	0.886	0.819	NA	No
MA0689.1	TBX20	3	Enhancer1,Enhancer10b,Enhancer2	3	0.992	0.816	NA	No
MA1683.2	FOXA3	3	Enhancer11,Enhancer12,Enhancer9	3	1.728	0.812	NA	No
MA1103.3	FOXK2	3	Enhancer11,Enhancer12,Enhancer9	3	1.627	0.812	NA	No
MA0480.3	Foxo1	3	Enhancer11,Enhancer12,Enhancer9	3	1.931	0.812	NA	No
MA0157.4	Foxo3	3	Enhancer11,Enhancer12,Enhancer9	3	1.815	0.812	NA	No
MA0481.4	FOXP1	3	Enhancer11,Enhancer12,Enhancer9	3	1.627	0.812	NA	No
MA2117.1	FOXP4	3	Enhancer11,Enhancer12,Enhancer9	3	1.728	0.812	NA	No
MA2323.1	Pgr	3	Enhancer10b,Enhancer12,Enhancer9	3	0.839	0.808	NA	No
MA0745.3	SNAI2	3	Enhancer1,Enhancer11,Enhancer12	3	0.778	0.793	NA	No
MA1942.2	ETV2::FOXI1	3	Enhancer12,Enhancer6,Enhancer7	3	0.833	0.787	NA	No
MA1952.2	FOXJ2::ELF1	3	Enhancer12,Enhancer6,Enhancer7	3	0.852	0.787	NA	No
MA1638.2	HAND2	3	Enhancer1,Enhancer10a,Enhancer2	3	0.780	0.763	NA	No
MA1642.2	NEUROG2	3	Enhancer1,Enhancer10a,Enhancer2	3	1.044	0.751	NA	No
MA0790.2	POU4F1	3	Enhancer10b,Enhancer12,Enhancer9	3	0.773	0.744	NA	No
MA1606.2	Foxf1	3	Enhancer11,Enhancer12,Enhancer9	3	1.049	0.741	NA	No
MA1467.3	Atoh1	3	Enhancer1,Enhancer10a,Enhancer2	3	1.038	0.733	NA	No
MA1977.2	ZNF324	3	Enhancer12,Enhancer2,Enhancer4	3	0.725	0.731	NA	No
MA0465.3	CDX2	3	Enhancer12,Enhancer7,Enhancer9	3	0.736	0.723	NA	No
MA0711.2	OTX1	3	Enhancer1,Enhancer3,Enhancer9	3	0.877	0.722	Early	No
MA1644.2	NFYC	3	Enhancer12,Enhancer4,Enhancer9	3	0.754	0.709	Early	No
MA0851.2	Foxj3	3	Enhancer11,Enhancer12,Enhancer9	3	0.783	0.694	NA	No
MA1489.1	FOXN3	3	Enhancer11,Enhancer12,Enhancer9	3	0.780	0.694	Early	No
MA1636.2	CEBPG	3	Enhancer12,Enhancer2,Enhancer7	3	0.817	0.692	NA	No
MA1945.2	ETV5::FIGLA	3	Enhancer5,Enhancer6,Enhancer7	3	0.687	0.688	NA	No
MA1498.3	HOXA7	3	Enhancer10b,Enhancer4,Enhancer9	3	0.685	0.681	NA	No
MA0654.2	ISX	3	Enhancer10b,Enhancer4,Enhancer9	3	0.751	0.681	NA	No
MA2337.1	Nr1h3	3	Enhancer10a,Enhancer5,Enhancer8	3	0.702	0.678	NA	No
MA1535.2	NR2C1	3	Enhancer10a,Enhancer5,Enhancer8	3	0.702	0.678	NA	No
MA0775.2	MEIS3	3	Enhancer12,Enhancer2,Enhancer5	3	0.714	0.659	NA	No
MA1980.1	ZNF418	3	Enhancer1,Enhancer10b,Enhancer7	3	0.849	0.652	NA	No
MA0897.2	Hmx2	3	Enhancer10b,Enhancer4,Enhancer9	3	0.688	0.638	NA	No
MA0869.3	Sox11	3	Enhancer10b,Enhancer11,Enhancer9	3	0.781	0.637	NA	No
MA0804.2	TBX19	3	Enhancer11,Enhancer2,Enhancer5	3	0.943	0.637	NA	No
MA1725.2	ZNF189	2	Enhancer7,Enhancer9	3	1.196	1.100	NA	No
MA1508.2	IKZF1	2	Enhancer6,Enhancer7	3	0.995	0.916	NA	No
MA2335.1	ZNF558	2	Enhancer2,Enhancer9	3	0.799	0.793	NA	No
MA0650.4	Hoxa13	2	Enhancer7,Enhancer9	3	0.705	0.735	NA	No
MA0497.2	MEF2C	2	Enhancer7,Enhancer9	3	0.834	0.703	NA	No
MA1657.2	ZNF652	2	Enhancer2,Enhancer9	3	0.764	0.677	NA	No
MA0885.3	Dlx2	2	Enhancer12,Enhancer2	3	0.725	0.627	NA	No
MA1476.3	Dlx5	2	Enhancer12,Enhancer2	3	0.715	0.627	NA	No
MA0693.4	Vdr	2	Enhancer11,Enhancer12	2	2.266	2.266	NA	No
MA0852.3	FOXK1	2	Enhancer12,Enhancer9	2	1.941	1.941	NA	No
MA1597.1	ZNF528	2	Enhancer4,Enhancer6	2	1.856	1.856	NA	No
MA0031.2	FOXD1	2	Enhancer12,Enhancer9	2	1.794	1.794	NA	No
MA0136.4	Elf5	2	Enhancer4,Enhancer6	2	1.744	1.744	NA	No
MA1475.2	CREB3L4	2	Enhancer3,Enhancer8	2	1.611	1.611	NA	No
MA1127.1	FOSB::JUN	2	Enhancer3,Enhancer8	2	1.611	1.611	NA	No
MA1133.2	JUN::JUNB	2	Enhancer3,Enhancer8	2	1.531	1.531	NA	No
MA1126.2	FOS::JUN	2	Enhancer3,Enhancer8	2	1.499	1.499	NA	No
MA1136.1	FOSB::JUNB	2	Enhancer3,Enhancer8	2	1.499	1.499	NA	No
MA1131.2	FOSL2::JUN	2	Enhancer3,Enhancer8	2	1.499	1.499	NA	No
MA1537.2	NR2F1	2	Enhancer5,Enhancer8	2	1.479	1.479	NA	No
MA1129.1	FOSL1::JUN	2	Enhancer3,Enhancer8	2	1.474	1.474	NA	No
MA0042.2	FOXI1	2	Enhancer12,Enhancer9	2	1.412	1.412	NA	No
MA0656.2	JDP2	2	Enhancer3,Enhancer8	2	1.392	1.392	NA	No
MA1593.2	ZNF317	2	Enhancer6,Enhancer7	2	1.357	1.357	NA	No
MA1550.2	PPARD	2	Enhancer5,Enhancer8	2	1.354	1.354	NA	No
MA0018.5	CREB1	2	Enhancer3,Enhancer8	2	1.309	1.309	NA	No
MA0834.2	ATF7	2	Enhancer3,Enhancer8	2	1.305	1.305	NA	No
MA0840.2	Creb5	2	Enhancer3,Enhancer8	2	1.300	1.300	NA	No
MA0849.1	FOXO6	2	Enhancer12,Enhancer9	2	1.269	1.269	NA	No
MA1574.2	THRB	2	Enhancer5,Enhancer8	2	1.269	1.269	NA	No
MA1109.2	NEUROD1	2	Enhancer1,Enhancer2	2	1.260	1.260	NA	No
MA0159.1	RARA::RXRA	2	Enhancer5,Enhancer8	2	1.256	1.256	NA	No
MA0856.1	RXRG	2	Enhancer5,Enhancer8	2	1.252	1.252	NA	No
MA0065.3	Pparg::Rxra	2	Enhancer5,Enhancer8	2	1.245	1.245	NA	No
MA0047.4	FOXA2	2	Enhancer12,Enhancer9	2	1.242	1.242	NA	No
MA2118.1	FOXS1	2	Enhancer12,Enhancer9	2	1.241	1.241	NA	No
MA0512.2	Rxra	2	Enhancer5,Enhancer8	2	1.228	1.228	NA	No
MA1529.2	NHLH2	2	Enhancer2,Enhancer6	2	1.227	1.227	NA	No
MA0855.1	RXRB	2	Enhancer5,Enhancer8	2	1.210	1.210	NA	No
MA0148.5	FOXA1	2	Enhancer12,Enhancer9	2	1.207	1.207	NA	No
MA0730.1	RARA	2	Enhancer2,Enhancer5	2	1.152	1.152	Early	No
MA0848.1	FOXO4	2	Enhancer12,Enhancer9	2	1.129	1.129	NA	No
MA0504.2	NR2C2	2	Enhancer5,Enhancer8	2	1.129	1.129	NA	No
MA1632.2	ATF2	2	Enhancer3,Enhancer8	2	1.112	1.112	NA	No
MA1148.2	PPARA::RXRA	2	Enhancer5,Enhancer8	2	1.103	1.103	NA	No
MA1993.2	Neurod2	2	Enhancer2,Enhancer6	2	1.099	1.099	NA	No
MA1997.2	Olig2	2	Enhancer2,Enhancer6	2	1.099	1.099	NA	No
MA0521.3	Tcf12	2	Enhancer2,Enhancer6	2	1.099	1.099	NA	No
MA0633.3	Twist2	2	Enhancer2,Enhancer6	2	1.099	1.099	NA	No
MA1635.2	BHLHE22	2	Enhancer2,Enhancer6	2	1.082	1.082	NA	No
MA2326.1	IKZF2	2	Enhancer4,Enhancer6	2	1.081	1.081	NA	No
MA0009.2	TBXT	2	Enhancer11,Enhancer5	2	1.078	1.078	NA	No
MA1123.3	TWIST1	2	Enhancer1,Enhancer2	2	1.036	1.036	NA	No
MA1724.2	Rfx6	2	Enhancer10b,Enhancer7	2	1.015	1.015	NA	No
MA0093.4	USF1	2	Enhancer10a,Enhancer5	2	0.996	0.996	NA	No
MA0500.3	MYOG	2	Enhancer2,Enhancer6	2	0.978	0.978	NA	No
MA1936.2	ERF::FOXO1	2	Enhancer6,Enhancer7	2	0.970	0.970	NA	No
MA0850.1	FOXP3	2	Enhancer12,Enhancer9	2	0.962	0.962	NA	No
MA0796.1	TGIF1	2	Enhancer1,Enhancer5	2	0.957	0.957	NA	No
MA1994.2	Nkx2-1	2	Enhancer2,Enhancer7	2	0.941	0.941	NA	No
MA2121.1	ZNF213	2	Enhancer4,Enhancer6	2	0.927	0.927	NA	No
MA0620.4	MITF	2	Enhancer5,Enhancer8	2	0.926	0.926	NA	No
MA0025.3	NFIL3	2	Enhancer10b,Enhancer12	2	0.918	0.918	NA	No
MA0033.2	FOXL1	2	Enhancer12,Enhancer9	2	0.915	0.915	NA	No
MA1618.2	Ptf1A	2	Enhancer1,Enhancer2	2	0.914	0.914	NA	No
MA0523.2	TCF7L2	2	Enhancer1,Enhancer2	2	0.902	0.902	NA	No
MA0643.2	Esrrg	2	Enhancer10a,Enhancer8	2	0.878	0.878	Early	No
MA0592.4	ESRRA	2	Enhancer10a,Enhancer8	2	0.869	0.869	NA	No
MA1966.2	TFAP4::ETV1	2	Enhancer1,Enhancer6	2	0.867	0.867	NA	No
MA1608.2	Isl1	2	Enhancer12,Enhancer6	2	0.864	0.864	NA	No
MA1596.1	ZNF460	2	Enhancer4,Enhancer7	2	0.862	0.862	NA	No
MA1485.1	FERD3L	2	Enhancer6,Enhancer8	2	0.858	0.858	NA	No
MA1646.2	OSR2	2	Enhancer11,Enhancer6	2	0.858	0.858	NA	No
MA0909.4	Hoxd13	2	Enhancer7,Enhancer9	2	0.857	0.857	NA	No
MA1154.2	ZNF282	2	Enhancer1,Enhancer3	2	0.846	0.846	NA	No
MA0791.2	POU4F3	2	Enhancer12,Enhancer9	2	0.842	0.842	NA	No
MA0442.3	SOX10	2	Enhancer11,Enhancer9	2	0.838	0.838	NA	No
MA0831.3	TFE3	2	Enhancer5,Enhancer8	2	0.826	0.826	NA	No
MA0898.2	Hmx3	2	Enhancer12,Enhancer9	2	0.824	0.824	NA	No
MA0679.3	ONECUT1	2	Enhancer12,Enhancer9	2	0.824	0.824	NA	No
MA2329.1	ZBTB11	2	Enhancer6,Enhancer7	2	0.824	0.824	NA	No
MA1967.2	TFAP4::FLI1	2	Enhancer2,Enhancer6	2	0.823	0.823	NA	No
MA0785.2	POU2F1	2	Enhancer2,Enhancer7	2	0.813	0.813	Early	No
MA0627.3	POU2F3	2	Enhancer2,Enhancer7	2	0.813	0.813	NA	No
MA1577.2	TLX2	2	Enhancer10b,Enhancer9	2	0.810	0.810	NA	No
MA0896.2	Hmx1	2	Enhancer12,Enhancer9	2	0.805	0.805	NA	No
MA0614.1	Foxj2	2	Enhancer12,Enhancer9	2	0.804	0.804	NA	No
MA2102.1	ZBTB17	2	Enhancer12,Enhancer3	2	0.802	0.802	NA	No
MA0691.1	TFAP4	2	Enhancer11,Enhancer6	2	0.800	0.800	NA	No
MA0644.3	ESX1	2	Enhancer4,Enhancer9	2	0.795	0.795	NA	No
MA0725.2	VSX1	2	Enhancer4,Enhancer9	2	0.795	0.795	NA	No
MA0726.2	VSX2	2	Enhancer4,Enhancer9	2	0.795	0.795	NA	No
MA0665.1	MSC	2	Enhancer11,Enhancer6	2	0.794	0.794	NA	No
MA0003.5	TFAP2A	2	Enhancer4,Enhancer6	2	0.794	0.794	NA	No
MA0814.3	TFAP2C	2	Enhancer4,Enhancer6	2	0.794	0.794	NA	No
MA1941.2	ETV2::FIGLA	2	Enhancer1,Enhancer6	2	0.792	0.792	NA	No
MA2339.1	Nanog	2	Enhancer12,Enhancer9	2	0.790	0.790	NA	No
MA1536.2	NR2C2	2	Enhancer10a,Enhancer5	2	0.787	0.787	NA	No
MA0683.2	POU4F2	2	Enhancer10b,Enhancer9	2	0.786	0.786	NA	No
MA0638.2	CREB3	2	Enhancer3,Enhancer8	2	0.785	0.785	NA	No
MA0114.5	HNF4A	2	Enhancer2,Enhancer9	2	0.785	0.785	NA	No
MA0867.3	SOX4	2	Enhancer11,Enhancer9	2	0.784	0.784	Early	No
MA0839.2	CREB3L1	2	Enhancer3,Enhancer8	2	0.781	0.781	Late	No
MA1523.2	MSANTD3	2	Enhancer10a,Enhancer2	2	0.780	0.780	NA	No
MA0701.3	LHX9	2	Enhancer4,Enhancer9	2	0.779	0.779	NA	No
MA0075.4	PRRX2	2	Enhancer4,Enhancer9	2	0.779	0.779	NA	No
MA0833.3	ATF4	2	Enhancer2,Enhancer7	2	0.778	0.778	NA	No
MA1625.2	Stat5b	2	Enhancer11,Enhancer2	2	0.775	0.775	NA	No
MA0484.3	HNF4G	2	Enhancer2,Enhancer9	2	0.774	0.774	NA	No
MA0674.2	NKX6-1	2	Enhancer8,Enhancer9	2	0.774	0.774	NA	No
MA2002.2	Zfp335	2	Enhancer4,Enhancer8	2	0.772	0.772	NA	No
MA0892.2	GSX1	2	Enhancer10b,Enhancer9	2	0.771	0.771	NA	No
MA0723.3	VAX2	2	Enhancer4,Enhancer9	2	0.768	0.768	NA	No
MA0603.2	Arntl	2	Enhancer5,Enhancer8	2	0.755	0.755	NA	No
MA0792.1	POU5F1B	2	Enhancer2,Enhancer7	2	0.741	0.741	NA	No
MA0786.2	POU3F1	2	Enhancer2,Enhancer7	2	0.738	0.738	NA	No
MA0889.2	GBX1	2	Enhancer4,Enhancer9	2	0.736	0.736	Early	No
MA1499.2	HOXB4	2	Enhancer8,Enhancer9	2	0.734	0.734	NA	No
MA1549.2	POU6F1	2	Enhancer8,Enhancer9	2	0.734	0.734	Early	No
MA0135.2	Lhx3	2	Enhancer12,Enhancer9	2	0.728	0.728	NA	No
MA0041.3	FOXD3	2	Enhancer12,Enhancer7	2	0.725	0.725	NA	No
MA0901.3	HOXB13	2	Enhancer12,Enhancer9	2	0.725	0.725	NA	No
MA2340.1	Zbtb2	2	Enhancer6,Enhancer7	2	0.716	0.716	NA	No
MA1652.2	ZKSCAN5	2	Enhancer5,Enhancer8	2	0.713	0.713	NA	No
MA0060.4	NFYA	2	Enhancer4,Enhancer9	2	0.702	0.702	NA	No
MA0063.3	NKX2-5	2	Enhancer12,Enhancer3	2	0.699	0.699	NA	No
MA1150.2	RORB	2	Enhancer4,Enhancer8	2	0.692	0.692	Early	No
MA0066.2	PPARG	2	Enhancer12,Enhancer2	2	0.686	0.686	NA	No
MA2093.1	HOXB1	2	Enhancer4,Enhancer9	2	0.679	0.679	NA	No
MA0636.1	BHLHE41	2	Enhancer5,Enhancer8	2	0.678	0.678	NA	No
MA1121.2	TEAD2	2	Enhancer10a,Enhancer2	2	0.677	0.677	NA	No
MA0040.2	Foxq1	2	Enhancer12,Enhancer9	2	0.673	0.673	NA	No
MA0780.1	PAX3	2	Enhancer10b,Enhancer12	2	0.672	0.672	NA	No
MA0912.2	HOXD3	2	Enhancer4,Enhancer9	2	0.671	0.671	NA	No
MA1950.2	FLI1::FOXI1	2	Enhancer12,Enhancer6	2	0.667	0.667	NA	No
MA1947.2	ETV5::FOXO1	2	Enhancer12,Enhancer6	2	0.661	0.661	NA	No
MA1466.2	ATF6	2	Enhancer3,Enhancer8	2	0.660	0.660	NA	No
MA0649.2	HEY2	2	Enhancer5,Enhancer7	2	0.660	0.660	NA	No
MA0161.3	NFIC	2	Enhancer3,Enhancer7	2	0.659	0.659	Early	No
MA0875.2	BARX1	2	Enhancer10b,Enhancer4	2	0.658	0.658	NA	No
MA0069.1	PAX6	2	Enhancer2,Enhancer9	2	0.657	0.657	NA	No
MA0595.1	SREBF1	2	Enhancer4,Enhancer8	2	0.642	0.642	NA	No
MA0774.1	MEIS2	2	Enhancer2,Enhancer5	2	0.635	0.635	NA	No
MA1531.2	NR1D1	2	Enhancer10a,Enhancer4	2	0.635	0.635	NA	No
MA1624.2	Stat5a	2	Enhancer2,Enhancer7	2	0.629	0.629	Early	No
MA1728.2	ZNF549	2	Enhancer6,Enhancer9	2	0.628	0.628	NA	No
MA0618.2	LBX1	2	Enhancer4,Enhancer9	2	0.623	0.623	NA	No
MA1623.2	Stat2	1	Enhancer7	2	1.100	1.100	Early	No
MA0660.1	MEF2B	1	Enhancer7	2	1.015	1.015	NA	No
MA0899.2	HOXA10	1	Enhancer9	2	0.722	0.722	NA	No
MA0606.3	Nfat5	1	Enhancer6	1	4.563	4.563	NA	No
MA0508.4	PRDM1	1	Enhancer2	1	2.418	2.418	NA	No
MA0154.5	EBF1	1	Enhancer4	1	2.009	2.009	NA	No
MA2122.1	Ebf4	1	Enhancer4	1	2.009	2.009	NA	No
MA0115.1	NR1H2::RXRA	1	Enhancer8	1	1.972	1.972	NA	No
MA0770.1	HSF2	1	Enhancer12	1	1.899	1.899	Late	No
MA0486.2	HSF1	1	Enhancer12	1	1.758	1.758	NA	No
MA0771.1	HSF4	1	Enhancer12	1	1.758	1.758	NA	No
MA1731.2	ZNF768	1	Enhancer9	1	1.683	1.683	NA	No
MA1589.2	ZNF140	1	Enhancer6	1	1.623	1.623	NA	No
MA1580.1	ZBTB32	1	Enhancer9	1	1.603	1.603	NA	No
MA1100.3	ASCL1	1	Enhancer6	1	1.539	1.539	NA	No
MA0816.1	Ascl2	1	Enhancer6	1	1.539	1.539	Early	No
MA0048.3	NHLH1	1	Enhancer6	1	1.539	1.539	NA	No
MA1581.2	ZBTB6	1	Enhancer8	1	1.522	1.522	NA	No
MA1721.2	ZNF93	1	Enhancer6	1	1.481	1.481	NA	No
MA0858.1	Rarb	1	Enhancer5	1	1.456	1.456	Early	No
MA0142.1	Pou5f1::Sox2	1	Enhancer2	1	1.454	1.454	NA	No
MA1117.2	RELB	1	Enhancer4	1	1.427	1.427	NA	No
MA0883.2	Dmbx1	1	Enhancer3	1	1.334	1.334	NA	No
MA0593.2	FOXP2	1	Enhancer9	1	1.285	1.285	NA	No
MA1576.2	THRB	1	Enhancer10a	1	1.284	1.284	NA	No
MA1973.2	ZKSCAN3	1	Enhancer4	1	1.270	1.270	NA	No
MA0907.2	HOXC13	1	Enhancer9	1	1.260	1.260	NA	No
MA0628.2	POU6F1	1	Enhancer9	1	1.209	1.209	Early	No
MA1972.1	ZFP14	1	Enhancer8	1	1.191	1.191	NA	No
MA0509.3	RFX1	1	Enhancer3	1	1.180	1.180	Early	No
MA0798.3	RFX3	1	Enhancer3	1	1.180	1.180	Early	No
MA1546.2	PAX3	1	Enhancer3	1	1.177	1.177	NA	No
MA0046.3	HNF1A	1	Enhancer9	1	1.135	1.135	NA	No
MA1712.2	ZNF454	1	Enhancer8	1	1.119	1.119	NA	No
MA1983.2	ZNF582	1	Enhancer5	1	1.102	1.102	NA	No
MA1607.2	Foxl2	1	Enhancer9	1	1.093	1.093	NA	No
MA1709.2	ZIM3	1	Enhancer7	1	1.088	1.088	NA	No
MA1929.2	CTCF	1	Enhancer6	1	1.078	1.078	Early	No
MA1604.2	Ebf2	1	Enhancer8	1	1.060	1.060	NA	No
MA1637.2	EBF3	1	Enhancer8	1	1.043	1.043	NA	No
MA0479.2	FOXH1	1	Enhancer9	1	1.036	1.036	NA	No
MA1532.2	NR1D2	1	Enhancer10a	1	1.017	1.017	NA	No
MA0143.5	SOX2	1	Enhancer12	1	1.005	1.005	NA	No
MA1939.2	ERF::SREBF2	1	Enhancer8	1	1.001	1.001	NA	No
MA0663.1	MLX	1	Enhancer8	1	1.001	1.001	NA	No
MA0600.3	RFX2	1	Enhancer3	1	0.996	0.996	Early	No
MA0510.3	RFX5	1	Enhancer3	1	0.996	0.996	NA	No
MA1601.2	ZNF75D	1	Enhancer10a	1	0.987	0.987	NA	No
MA1649.2	ZBTB12	1	Enhancer12	1	0.984	0.984	NA	No
MA1474.2	CREB3L4	1	Enhancer8	1	0.967	0.967	NA	No
MA0828.3	SREBF2	1	Enhancer8	1	0.967	0.967	NA	No
MA1962.1	POU2F1::SOX2	1	Enhancer2	1	0.960	0.960	NA	No
MA0789.1	POU3F4	1	Enhancer2	1	0.960	0.960	NA	No
MA0842.3	NRL	1	Enhancer3	1	0.957	0.957	NA	No
MA0153.2	HNF1B	1	Enhancer9	1	0.950	0.950	NA	No
MA0087.3	Sox5	1	Enhancer9	1	0.949	0.949	Early	No
MA1995.2	Npas4	1	Enhancer6	1	0.945	0.945	NA	No
MA0854.2	Alx1	1	Enhancer9	1	0.939	0.939	NA	No
MA1463.2	ARGFX	1	Enhancer9	1	0.939	0.939	NA	No
MA0874.2	Arx	1	Enhancer9	1	0.939	0.939	NA	No
MA0612.3	EMX1	1	Enhancer9	1	0.939	0.939	NA	No
MA0886.2	EMX2	1	Enhancer9	1	0.939	0.939	NA	No
MA0887.2	EVX1	1	Enhancer9	1	0.939	0.939	NA	No
MA0888.2	EVX2	1	Enhancer9	1	0.939	0.939	NA	No
MA1495.2	HOXA1	1	Enhancer9	1	0.939	0.939	NA	No
MA0900.3	HOXA2	1	Enhancer9	1	0.939	0.939	NA	No
MA0904.3	HOXB5	1	Enhancer9	1	0.939	0.939	NA	No
MA0704.2	Lhx4	1	Enhancer9	1	0.939	0.939	Early	No
MA0702.3	LMX1A	1	Enhancer9	1	0.939	0.939	Early	No
MA0703.3	LMX1B	1	Enhancer9	1	0.939	0.939	NA	No
MA0621.2	mix-a	1	Enhancer9	1	0.939	0.939	NA	No
MA0722.2	VAX1	1	Enhancer9	1	0.939	0.939	Early	No
MA2324.1	BCL11A	1	Enhancer5	1	0.935	0.935	NA	No
MA0131.3	HINFP	1	Enhancer3	1	0.929	0.929	NA	No
MA1519.2	LHX5	1	Enhancer9	1	0.929	0.929	NA	No
MA1963.2	SATB1	1	Enhancer9	1	0.927	0.927	NA	No
MA0903.2	HOXB3	1	Enhancer9	1	0.923	0.923	NA	No
MA0710.2	NOTO	1	Enhancer9	1	0.923	0.923	NA	No
MA0132.3	PDX1	1	Enhancer9	1	0.923	0.923	NA	No
MA0853.2	Alx4	1	Enhancer9	1	0.920	0.920	NA	No
MA0151.1	Arid3a	1	Enhancer9	1	0.915	0.915	NA	No
MA0661.2	MEOX1	1	Enhancer9	1	0.915	0.915	NA	No
MA1120.2	SOX13	1	Enhancer12	1	0.915	0.915	NA	No
MA1933.2	ELK1::SREBF2	1	Enhancer8	1	0.914	0.914	NA	No
MA1479.2	DMRTC2	1	Enhancer11	1	0.906	0.906	NA	No
MA0658.2	LHX6	1	Enhancer9	1	0.906	0.906	NA	No
MA0905.2	HOXC10	1	Enhancer9	1	0.905	0.905	NA	No
MA0675.2	NKX6-2	1	Enhancer9	1	0.902	0.902	NA	No
MA0083.3	SRF	1	Enhancer7	1	0.901	0.901	NA	No
MA0514.3	Sox3	1	Enhancer12	1	0.896	0.896	NA	No
MA2334.1	ZNF547	1	Enhancer6	1	0.892	0.892	NA	No
MA1483.3	ELF2	1	Enhancer6	1	0.885	0.885	NA	No
MA0750.3	ZBTB7A	1	Enhancer6	1	0.885	0.885	NA	No
MA0613.1	FOXG1	1	Enhancer9	1	0.884	0.884	NA	No
MA1507.2	HOXD4	1	Enhancer9	1	0.880	0.880	NA	No
MA0495.4	MAFF	1	Enhancer12	1	0.874	0.874	Late	No
MA2099.1	ZNF770	1	Enhancer4	1	0.874	0.874	NA	No
MA1718.1	ZNF8	1	Enhancer5	1	0.874	0.874	NA	No
MA0779.2	PAX1	1	Enhancer4	1	0.870	0.870	NA	No
MA2094.1	PAX8	1	Enhancer4	1	0.870	0.870	NA	No
MA0781.2	PAX9	1	Enhancer4	1	0.870	0.870	NA	No
MA0819.3	CLOCK	1	Enhancer6	1	0.865	0.865	NA	No
MA0676.1	Nr2e1	1	Enhancer9	1	0.865	0.865	NA	No
MA1627.2	Wt1	1	Enhancer6	1	0.865	0.865	NA	No
MA0822.1	HES7	1	Enhancer5	1	0.860	0.860	NA	No
MA0871.3	TFEC	1	Enhancer5	1	0.860	0.860	NA	No
MA1494.2	HNF4A	1	Enhancer8	1	0.859	0.859	NA	No
MA0056.3	MZF1	1	Enhancer10a	1	0.857	0.857	NA	No
MA2100.1	ZSCAN16	1	Enhancer9	1	0.853	0.853	NA	No
MA1504.2	HOXC4	1	Enhancer9	1	0.848	0.848	NA	No
MA0705.2	Lhx8	1	Enhancer9	1	0.848	0.848	NA	No
MA0863.1	MTF1	1	Enhancer8	1	0.840	0.840	NA	No
MA1711.2	ZNF343	1	Enhancer3	1	0.839	0.839	NA	No
MA0911.2	Hoxa11	1	Enhancer9	1	0.835	0.835	NA	No
MA0908.2	HOXD11	1	Enhancer9	1	0.835	0.835	NA	No
MA0873.2	HOXD12	1	Enhancer9	1	0.835	0.835	NA	No
MA0902.3	HOXB2	1	Enhancer9	1	0.832	0.832	NA	No
MA1505.2	HOXC8	1	Enhancer9	1	0.832	0.832	NA	No
MA0124.3	Nkx3-1	1	Enhancer3	1	0.825	0.825	NA	No
MA0485.3	HOXC9	1	Enhancer9	1	0.822	0.822	NA	No
MA1503.2	HOXB9	1	Enhancer9	1	0.821	0.821	NA	No
MA1547.2	PITX2	1	Enhancer3	1	0.821	0.821	NA	No
MA2101.1	ZNF677	1	Enhancer7	1	0.818	0.818	NA	No
MA1723.2	PRDM9	1	Enhancer7	1	0.816	0.816	NA	No
MA1530.2	NKX6-3	1	Enhancer8	1	0.811	0.811	NA	No
MA0906.2	HOXC12	1	Enhancer9	1	0.810	0.810	NA	No
MA1506.2	HOXD10	1	Enhancer9	1	0.810	0.810	NA	No
MA0836.3	CEBPD	1	Enhancer2	1	0.808	0.808	NA	No
MA0846.2	FOXC2	1	Enhancer9	1	0.808	0.808	NA	No
MA2333.1	ZNF35	1	Enhancer2	1	0.799	0.799	NA	No
MA0707.3	MNX1	1	Enhancer9	1	0.797	0.797	Early	No
MA0471.3	E2F6	1	Enhancer6	1	0.793	0.793	NA	No
MA1722.2	ZSCAN31	1	Enhancer6	1	0.793	0.793	NA	No
MA2119.1	HOXA3	1	Enhancer9	1	0.790	0.790	NA	No
MA0028.3	ELK1	1	Enhancer6	1	0.773	0.773	NA	No
MA0759.3	ELK3	1	Enhancer6	1	0.773	0.773	NA	No
MA1583.2	ZFP57	1	Enhancer4	1	0.772	0.772	NA	No
MA0706.2	MEOX2	1	Enhancer9	1	0.768	0.768	NA	No
MA0664.2	MLXIPL	1	Enhancer8	1	0.765	0.765	NA	No
MA0152.3	Nfatc2	1	Enhancer6	1	0.760	0.760	NA	No
MA0117.3	Mafb	1	Enhancer3	1	0.755	0.755	NA	No
MA1976.2	ZNF320	1	Enhancer5	1	0.753	0.753	NA	No
MA0068.2	PAX4	1	Enhancer9	1	0.749	0.749	NA	No
MA0030.2	FOXF2	1	Enhancer9	1	0.748	0.748	NA	No
MA1493.1	HES6	1	Enhancer5	1	0.745	0.745	NA	No
MA0526.5	USF2	1	Enhancer8	1	0.742	0.742	NA	No
MA0095.4	Yy1	1	Enhancer12	1	0.739	0.739	NA	No
MA1710.2	ZNF257	1	Enhancer4	1	0.738	0.738	NA	No
MA0763.2	ETV3	1	Enhancer6	1	0.733	0.733	NA	No
MA0860.1	Rarg	1	Enhancer10a	1	0.732	0.732	NA	No
MA0163.1	PLAG1	1	Enhancer6	1	0.730	0.730	NA	No
MA0090.4	TEAD1	1	Enhancer2	1	0.730	0.730	NA	No
MA0756.3	ONECUT2	1	Enhancer9	1	0.726	0.726	NA	No
MA0259.2	ARNT::HIF1A	1	Enhancer8	1	0.720	0.720	NA	No
MA0687.2	SPIC	1	Enhancer4	1	0.719	0.719	NA	No
MA0506.3	Nrf1	1	Enhancer6	1	0.714	0.714	NA	No
MA1713.2	ZNF610	1	Enhancer6	1	0.713	0.713	NA	No
MA1935.2	ERF::FOXI1	1	Enhancer6	1	0.712	0.712	NA	No
MA0868.3	SOX8	1	Enhancer12	1	0.709	0.709	NA	No
MA0084.2	SRY	1	Enhancer12	1	0.709	0.709	NA	No
MA0884.2	DUXA	1	Enhancer5	1	0.707	0.707	NA	No
MA0667.1	MYF6	1	Enhancer11	1	0.707	0.707	NA	No
MA1573.2	Thap11	1	Enhancer6	1	0.705	0.705	NA	No
MA1487.3	FOXE1	1	Enhancer9	1	0.704	0.704	NA	No
MA1645.2	NKX2-2	1	Enhancer3	1	0.700	0.700	NA	No
MA0692.2	TFEB	1	Enhancer5	1	0.700	0.700	NA	No
MA1930.2	CTCF	1	Enhancer6	1	0.697	0.697	Early	No
MA0698.2	ZBTB18	1	Enhancer2	1	0.697	0.697	NA	No
MA1719.2	ZNF816	1	Enhancer12	1	0.695	0.695	NA	No
MA1540.3	NR5A1	1	Enhancer8	1	0.694	0.694	Early	No
MA1592.2	ZNF274	1	Enhancer10a	1	0.690	0.690	NA	No
MA0672.2	NKX2-3	1	Enhancer3	1	0.689	0.689	NA	No
MA0122.4	Nkx3-2	1	Enhancer3	1	0.689	0.689	NA	No
MA1575.2	THRB	1	Enhancer3	1	0.687	0.687	NA	No
MA0642.3	EN2	1	Enhancer4	1	0.681	0.681	NA	No
MA0141.4	ESRRB	1	Enhancer10a	1	0.678	0.678	NA	No
MA0017.3	NR2F1	1	Enhancer10a	1	0.678	0.678	NA	No
MA2003.2	NKX2-4	1	Enhancer3	1	0.677	0.677	NA	No
MA0004.1	Arnt	1	Enhancer6	1	0.675	0.675	NA	No
MA0058.4	MAX	1	Enhancer6	1	0.675	0.675	NA	No
MA0622.2	Mlxip	1	Enhancer6	1	0.675	0.675	NA	No
MA0825.2	MNT	1	Enhancer6	1	0.675	0.675	NA	No
MA0626.2	Npas2	1	Enhancer6	1	0.675	0.675	NA	No
MA0071.1	RORA	1	Enhancer8	1	0.674	0.674	Early	No
MA0074.1	RXRA::VDR	1	Enhancer10a	1	0.674	0.674	NA	No
MA0619.2	LIN54	1	Enhancer2	1	0.673	0.673	Early	No
MA0528.3	ZNF263	1	Enhancer2	1	0.673	0.673	NA	No
MA0641.1	ELF4	1	Enhancer6	1	0.671	0.671	NA	No
MA0624.3	Nfatc1	1	Enhancer6	1	0.667	0.667	NA	No
MA1978.2	ZNF354A	1	Enhancer4	1	0.665	0.665	NA	No
MA0488.2	JUN	1	Enhancer8	1	0.664	0.664	NA	No
MA1471.2	BARX2	1	Enhancer9	1	0.660	0.660	NA	No
MA1518.3	Lhx1	1	Enhancer9	1	0.660	0.660	NA	No
MA0162.5	EGR1	1	Enhancer6	1	0.659	0.659	NA	No
MA1464.2	ARNT2	1	Enhancer5	1	0.658	0.658	NA	No
MA1496.2	HOXA4	1	Enhancer8	1	0.657	0.657	NA	No
MA0463.3	BCL6	1	Enhancer10a	1	0.653	0.653	NA	No
MA0765.4	ETV5	1	Enhancer6	1	0.651	0.651	NA	No
MA1990.2	Gli1	1	Enhancer4	1	0.651	0.651	NA	No
MA1115.2	POU5F1	1	Enhancer2	1	0.643	0.643	NA	No
MA0519.2	Stat5a::Stat5b	1	Enhancer2	1	0.643	0.643	NA	No
MA1615.2	Plagl1	1	Enhancer3	1	0.641	0.641	NA	No
MA0870.1	Sox1	1	Enhancer11	1	0.641	0.641	NA	No
MA1653.2	ZNF148	1	Enhancer6	1	0.641	0.641	NA	No
MA0812.2	TFAP2B	1	Enhancer4	1	0.640	0.640	NA	No
MA0596.1	SREBF2	1	Enhancer4	1	0.638	0.638	NA	No
MA0517.2	STAT1::STAT2	1	Enhancer7	1	0.638	0.638	NA	No
MA0847.4	FOXD2	1	Enhancer11	1	0.637	0.637	NA	No
MA0913.3	HOXD9	1	Enhancer12	1	0.637	0.637	NA	No
MA0468.1	DUX4	1	Enhancer10b	1	0.635	0.635	NA	No
MA0043.4	HLF	1	Enhancer10b	1	0.635	0.635	Early	No
MA1944.2	ETV5::DRGX	1	Enhancer2	1	0.621	0.621	NA	No
MA0823.1	HEY1	1	Enhancer5	1	0.620	0.620	NA	No
MA0146.3	Zfx	1	Enhancer6	1	0.614	0.614	NA	No
MA0139.2	CTCF	1	Enhancer6	1	0.613	0.613	Early	No
MA0645.2	ETV6	1	Enhancer6	1	0.613	0.613	NA	No
MA1122.2	TFDP1	1	Enhancer6	1	0.613	0.613	NA	No
MA1969.2	THRA	1	Enhancer10a	1	0.604	0.604	NA	No
MA1964.2	SMAD2	1	Enhancer1	1	0.603	0.603	NA	No
