## Supplementary Table 8 for "Decoding the pituitary gonadotrope regulatory architecture governing the preovulatory surge *in vivo*"

### Sheet: Feuil1
Expression primers
Rattus norvegicus
RtqPCR_rDcdc5F1	AGTTGAAGGAGGCTGGACTGA
RtqPCR_rDcdc5R1	GCGCCTGGACTGTAGTTCTTG
RtqPCR_rElovl2F1	TGTCTATCACCATGCGTCCAT
RtqPCR_rElovl2R1	AAAGCTGTTCAGGGTTGGTCC
RtqPCR_rFgf1F1	GATTCTTCCCGATGGCACCG
RtqPCR_rFgf1R1	TGGCCAGTCTCTGTACCCTTT
RtqPCR_rSgip1F1	AAATTCCAGCCGGTTAGAGCA
RtqPCR_rSgip1R1	CCCAGAATTCCTTGGTATTGGC
RtqPCR_rSrcin1F1	CGACGAGGAGCTCATTACACA
RtqPCR_rSrcin1R1	AGCCTTCTCTTCCAACTCAGG
RtqPCR_rSv2cF1	GCTTACGATTGTTTGGTTCACC
RtqPCR_rSv2cR1	TTCTGCACATTCCGAGTCAGC
RtqPCR_rGrm7F1	CGTATGGCTTGCCTTCATCCC
RtqPCR_rGrm7R1	GCCACTGACGCACTTAGGTTC
RtqPCR_rAgbl1F1	ACACCATGGAGAGCAGCTACT
RtqPCR_rAgbl1R1	CCAAGATGAGCAGACCCAAGC
RTqPCR_rTgfbr3lF1	GCACTACACTCCTGCTCCTG
RTqPCR_rTgfbr3lR1	GACTGAAAAGGGGTCTGCGTA
RTqPCR_rTmeff2F1	CGATGAAGATGCTGAGGATGTC
RTqPCR_rTmeff2R1	AGATTTCCCATCAGAAGCACAG
RTqPCR_rPgrF1	TTTGTCAAGCTCCAGGTGACC
RTqPCR_rPgrR1	AACTGGCTTTGACTCCTCAGG
RTqPCR_rRnd3F1	TCTGATGCTGTGCTCATTTGC
RTqPCR_rRnd3R1	ACAGCATCTTGGTATTGGGACA
RTqPCR_rKlhl40F1	GGTGGCCTCTTCTACAACGAG
RTqPCR_rKlhl40R1	CCAGCCACTCAGAGTCCAAGT
RTqPCR_rBmperF1	CCCATCGAGAGTGCCAGAAAC
RTqPCR_rBmperR1	TGGACTGGACATTCGCACATG
RTqPCR_rCacna1eF1	CGCAGAAGTTACCATTCCTCCC
RTqPCR_rCacna1eR1	CTCCTGAGCGGTGAGTGTCA
RtqPCR_rCrtac1_F	GCGCACCTACGGATCATTGAT
RtqPCR_rCrtac1_R	TCACCTCTACACTGCTGGCTT
RtqPCR_rGalnt17_F	CAATACTCTACCCATGCCACGG
RtqPCR_rGalnt17_R	CGGGTATCAGGGAGGAGAGTG
RtqPCR_rLrrc2_F	TCTGACTGACCTGCCACAAGA
RtqPCR_rLrrc2_R	GCATGGCTTGAGGAAGGTAGG
RtqPCR_rNrxn3_F	TGGTATCTTAGTACGCATCGACA
RtqPCR_rNrxn3_R	TGGAGATGTCAACTGTGCCAA
RtqPCR_rOtof_F	CCCTGGAACACCTCTGGATATCT
RtqPCR_rOtof_R	AGAAATCGTCGTCTTCCAGGA
RtqPCR_rWipf3_F	CCAGCTTCCAGACGCAGAAAG
RtqPCR_rWipf3_R	TGGAGGTGGGTTTAGCTTTCC
RtqPCR_rZfp385b_F	CTAATCCCAGCTGCTCCGTCA
RtqPCR_rZfp385b_R	CTGACTGGAACTGGTGGCTTT
RtqPCR_r/s_Ppia_F	CAAAGTTCCAAAGACAGCAG
RtqPCR_r/s_Ppia_R	CTGGCACATGAATCCTGGAA
RtqPCR_r_Sat1_F	CCTAAAGAGCACTGGACCCCT
RtqPCR_r_Sat1_R	ACAGTAACTTGCCAATCCATG
RtqPCR_r_Col17a1_F2	AGGGCCTGTCATCACCATCA
RtqPCR_r_Col17a1_R2	AGCCAACACCATAGCCTGATG
RTqPCR_rThy1_F	ATTGGCACCATGAACCCAGTC
RTqPCR_rThy1_R	TCAGGCTGATCACCCTCTGTC
RTqPCR_rCcnjl_F	TGGACGAGAGACTTGCAGAGG
RTqPCR_rCcnjl_R	CTGGCTCTTGACTGCAACGG
RTqPCR_rTrim66_F	AGAACGCACGCTACAGTCATC
RTqPCR_rTrim66_R	ACAGGACCAGCTTCTCACACT
RTqPCR_rBrinp3_F	AAGCAGCCTCTCATCAGCCT
RTqPCR_rBrinp3_R	TCGGAGAAGCTACCCAGAAG
RTqPCR_rS100g_F	CCAAACCAGCTGTCCAAGGAG
RTqPCR_rS100g_R	TCACCGTTCTTATCCAGCTCT
RTqPCR_rGal_F	CCTGAGAGCAATATCGTCCGC
RTqPCR_rGal_R	TAGGTCTTCTGAGGAGGTGGC
RTqPCR_rGria4_F	TGGATCGGTGGAAGAAACTAGA
RTqPCR_rGria4_R	AGCCATCACCAGGACTCCATC
RTqPCR_rGhrhr_F	TCATCTACACCACAGGCCACA
RTqPCR_rGhrhr_R	CAGCTGCGTGTGGATGTAGTT
RTqPCR_rTmc2_F	TGGCCATCTACTACCTGAACTCA
RTqPCR_rTmc2_R	TGTGGTTCTTCTCAACTTCACGG
RTqPCR_rAdamts9_F	CTGTGAATCTGGCCCGTGTC
RTqPCR_rAdamts9_R	CCACCAGTCTTGTCCGCATG
RTqPCR_rKcna2_F	GGACTGAGCTGCCTATTTGTGT
RTqPCR_rKcna2_R	TGAGTTGGAGTCACAGCCTC
RTqPCR_rAkap12_F	GGAGACCTGGCAGAATCCTAAG
RTqPCR_rAkap12_R	GTCTCAAGGTCCCAACAGCAG
RTqPCR_rSh2d3c_F	AAAGTCAAGGAGCTGCTGTCG
RTqPCR_rSh2d3c_R	AGGGTCTGCATCTCCTTGGTA
RTqPCR_rTgfbr2_F	CTCTGGGAAATGACGTCTCGC
RTqPCR_rTgfbr2_R	ACGTTGTCTTTCATGCTCTCCA
RTqPCR_rItgav_F	GGTGCCAGCCCATTGAATTTG
RTqPCR_rItgav_R	ATCCTGCTTTGACCTCACGGA
RTqPCR_rGATA2_F1	CTTCACCCCTAAGCAGCGAAG
RTqPCR_rGATA2_R1	CACAGGCATTGCACAGGTAGT
RTqPCR_rLhb_F	CCAGTCTGCATCACCTTCACC
RTqPCR_rLhb_R	GAGGGCCACAGGAAAGGAGA
RTqPCR_rFshb_F	ACTTGGTGTGAGGGCTACTG
RTqPCR_rFshb_R	TCTCGTACACCAGCTCCTTGA
mRNA_Dab1F1	TGACCCCTGTGACTTCTACCA
RtqPCR_rDab1R1	ACTGACGTGGGAAGCTGATGA
RtqPCR_rFoxp2F1	CAGCCCTTAATGCCAGTCTGC
RtqPCR_rFoxp2R1	GGCGTTATTGATCAGTCCAGGG
RtqPCR_rCux2F1	TCGAGATGTGAAGAAGCTGGAGA
RtqPCR_rCux2R1	AGACATGGGCTGGGACACTC
RtqPCR_rmTncF1	GAGATGCCAAGAGTCGCTACA
RtqPCR_rmTncR1	TGGCTGAGTCTGTGTCCTTGT
RtqPCR_rDmp1F1	ACTGAATCTGAAAGCTCCGAAGA
RtqPCR_rDmp1R1	CGGTGACTGAGCCAAATTGC
RtqPCR_rGrb14F1	ATGAACGGTGACAGATCCCTT
RtqPCR_rGrb14R1	CAGGAAGCCATGGATTTCAGGA
RtqPCR_rYwhaeF1	ACAAGCACCTCATTCCAGCAG
RtqPCR_rYwhaeR1	CTGCCTCCTTCCTGTCGTTTC
RTqPCR_rGnrhr_F	TGCCAAAATCATCTTCGCCCT
RTqPCR_rGnrhr_R	GCCGTGCTCTTGGGATATTATT
rsEgr1a_F	AGCAGCGCTTTCAATCCTCA
rsEgr1a_R	GTCTCCACCAGCGCCTTCTC
Cga_F	GCTGTCATTCTGGTCATGCT
Cga_R	GAAGCAACAGCCCATACACT
Nr5a1_F	TTACACGTGCACCGAGAGTC
Nr5a1_R	TGCTTTCTTCTGCTGCTTCA
Fst_F	TGCTGCTACTCTGCCAGTTC
Fst_R	TTGTCGTTCACATCCTCCTC
Mus musculus
qPCRmRplp0_F	CGCTTTCTGGAGGGTGTC
qPCRmRplp0_R	CAGATGGATCAGCCAGGAAG
RtqPCR_r/s_Ppia_F	CAAAGTTCCAAAGACAGCAG
RtqPCR_r/s_Ppia_R	CTGGCACATGAATCCTGGAA
RtqPCR_m_Lhb_F	GCCCAAGGTAGGGAAGGTAT
RtqPCR_m_Lhb_R	AGGCCCACACCACACTTG
RtqPCR_m_Fshb_CA2_F	GTGCGGGCTACTGCTACACT
RtqPCR_m_Fshb_CA2_R	CAGGCAATCTTACGGTCTCG
mGnRHR-S-E1E2	CAGCTTTCATGATGGTGGTG
mGnRHR-A-E1E2	GGTCACACATTGCGAGAAGA
RT_mFosl1F	ACCGAAGAAAGGAGCTGACAG
RT_mFosl1R	AGCTCTTCAATCTCTCGCTGC
RT_mFosF	GGAACGGAATAAGATGGCTGC
RT_mFosR	GCAACGCAGACTTCTCATCTT
RT_mMef2aF	CATCTAGGACAAGCAGCCCTC
RT_mMef2aR	GGGAGGTGAAATTGGCTCTGA
RT_mMef2dF	GAAGAGGATGCGGCTGGATAC
RT_mMef2dR	TCAACTCTTCATCAGGGAGGC
RT_mBach1F	GAGTAAGAACAGAATCGCCGC
RT_mBach1R	CTCCTTCAGCAAGCTCTCCTT
RT_mBach2F	CGAAAGAGGAAGCTGGACTGT
RT_mBach2R	GGTGATTCCTCTCCGACAACA
mRNAFosl2musF2	GAGGAGGAGGAGAAGCGTC
mRNAFosl2musR2	CTCTTCCAGCTCCTCGGTC
RTqPCR_mDcdc5_F1	GGAAGTTAATTGTGGCTGGAACA
RTqPCR_mDcdc5_R1	CCAAGGTGAGGATGGTAGTTCC
RTqPCR_mKcna4_F1	AGCGTGGAAAAGGGGAAACAA
RTqPCR_mKcna4_R1	AGGTAGAGAAGGTGGTAGACGC
RTqPCR_mKif18a_F1	GACCTTCCCACAGCTTGAACC
RTqPCR_mKif18a_R1	TCTGGTTCTTCGTTGTGGAGT
gRNA primers
CRISPRi_1_Fosl1_F	CACCGGGCATGTACCGAGACTACG
CRISPRi_2_Fosl1_F	CACCGCTACCGAACATCCAGCCCA
CRISPRi_3_Fosl1_F	CACCGTAGTCTCGGTACATGCCCT
CRISPRi_4_Fosl1_F	CACCGCAGTCAGCTAGGGAGATAC
CRISPRi_5_Fosl1_F	CACCGGACCGTAACGGAGACGGAG
CRISPRi_1_Fos_F	CACCGGAAGACTGGATAGAGCCGG
CRISPRi_2_Fos_F	CACCGAGCCCGGCAAGGGGTCCAG
CRISPRi_3_Fos_F	CACCGCAGTCGCGGTTGGAGTAGT
CRISPRi_4_Fos_F	CACCGCCACGGAGGAGACCAGAGT
CRISPRi_5_Fos_F	CACCGAGCGAGCAACTGAGAAGAC
CRISPRi_1_Mef2a_F	CACCGTGAAGGAGGCGGCTCCGGG
CRISPRi_2_Mef2a_F	CACCGGGATGTCCCGGCGAGTCCC
CRISPRi_3_Mef2a_F	CACCGGAGTCTCCGCTACTGCCGG
CRISPRi_4_Mef2a_F	CACCGGCGCGCCCGCCGGCAGTAG
CRISPRi_5_Mef2a_F	CACCGGAGCCGCCTCCTTCAGCCC
CRISPRi_1_Mef2d_F	CACCGCCAGACTCGAGGCCGACGT
CRISPRi_2_Mef2d_F	CACCGTCCTCCTTTCGGGCTCCAA
CRISPRi_3_Mef2d_F	CACCGGGCTGCGCGGTGCCTACGT
CRISPRi_4_Mef2d_F	CACCGCCACAGGGCCGGGACCCCC
CRISPRi_5_Mef2d_F	CACCGCTAGCTTGCGAGATGGGAG
CRISPRi_1_Bach1_F	CACCGACTTACCGGAGCCGAGACG
CRISPRi_2_Bach1_F	CACCGCACCGCCCGAGCCACTTAC
CRISPRi_3_Bach1_F	CACCGGACTGCAGGCGGCAAGCGG
CRISPRi_4_Bach1_F	CACCGCTCCGGTAAGTGGCTCGGG
CRISPRi_5_Bach1_F	CACCGGTCGGGCCGCGCCGCGTCT
CRISPRi_1_Bach2_F	CACCGGCCGCGGGGCTGGCTGCTG
CRISPRi_2_Bach2_F	CACCGTCACTGAGAGCAGGCGGAG
CRISPRi_3_Bach2_F	CACCGGGAGGGGATGCGCATCACA
CRISPRi_4_Bach2_F	CACCGAGCCCCGCGGCCGCGCACC
CRISPRi_5_Bach2_F	CACCGAGCCCGGTGCGCGGCCGCG
CRISPRi_1_Fosl1_R	AAACCGTAGTCTCGGTACATGCCC
CRISPRi_2_Fosl1_R	AAACTGGGCTGGATGTTCGGTAGC
CRISPRi_3_Fosl1_R	AAACAGGGCATGTACCGAGACTAC
CRISPRi_4_Fosl1_R	AAACGTATCTCCCTAGCTGACTGC
CRISPRi_5_Fosl1_R	AAACCTCCGTCTCCGTTACGGTCC
CRISPRi_1_Fos_R	AAACCCGGCTCTATCCAGTCTTCC
CRISPRi_2_Fos_R	AAACCTGGACCCCTTGCCGGGCTC
CRISPRi_3_Fos_R	AAACACTACTCCAACCGCGACTGC
CRISPRi_4_Fos_R	AAACACTCTGGTCTCCTCCGTGGC
CRISPRi_5_Fos_R	AAACGTCTTCTCAGTTGCTCGCTC
CRISPRi_1_Mef2a_R	AAACCCCGGAGCCGCCTCCTTCAC
CRISPRi_2_Mef2a_R	AAACGGGACTCGCCGGGACATCCC
CRISPRi_3_Mef2a_R	AAACCCGGCAGTAGCGGAGACTCC
CRISPRi_4_Mef2a_R	AAACCTACTGCCGGCGGGCGCGCC
CRISPRi_5_Mef2a_R	AAACGGGCTGAAGGAGGCGGCTCC
CRISPRi_1_Mef2d_R	AAACACGTCGGCCTCGAGTCTGGC
CRISPRi_2_Mef2d_R	AAACTTGGAGCCCGAAAGGAGGAC
CRISPRi_3_Mef2d_R	AAACACGTAGGCACCGCGCAGCCC
CRISPRi_4_Mef2d_R	AAACGGGGGTCCCGGCCCTGTGGC
CRISPRi_5_Mef2d_R	AAACCTCCCATCTCGCAAGCTAGC
CRISPRi_1_Bach1_R	AAACCGTCTCGGCTCCGGTAAGTC
CRISPRi_2_Bach1_R	AAACGTAAGTGGCTCGGGCGGTGC
CRISPRi_3_Bach1_R	AAACCCGCTTGCCGCCTGCAGTCC
CRISPRi_4_Bach1_R	AAACCCCGAGCCACTTACCGGAGC
CRISPRi_5_Bach1_R	AAACAGACGCGGCGCGGCCCGACC
CRISPRi_1_Bach2_R	AAACCAGCAGCCAGCCCCGCGGCC
CRISPRi_2_Bach2_R	AAACCTCCGCCTGCTCTCAGTGAC
CRISPRi_3_Bach2_R	AAACTGTGATGCGCATCCCCTCCC
CRISPRi_4_Bach2_R	AAACGGTGCGCGGCCGCGGGGCTC
CRISPRi_5_Bach2_R	AAACCGCGGCCGCGCACCGGGCTC
CRISPRi_Fosl2_TssF1	CACCGTGCGGTGCGCGGCGATCGG
CRISPRi_Fosl2_TssF2	CACCGGACAGGAGGCAGCGACACT
CRISPRi_Fosl2_TssF3	CACCGGCAGAGCAGAAACGAAGTG
CRISPRi_Fosl2_TssF4	CACCGGGGGGCCGGAGAGGAAACA
CRISPRi_Fosl2_TssF5	CACCGCCACCGCTGGAGTAGGACT
CRISPRi_Fosl2_TssR1	AAACCCGATCGCCGCGCACCGCAC
CRISPRi_Fosl2_TssR2	AAACAGTGTCGCTGCCTCCTGTCC
CRISPRi_Fosl2_TssR3	AAACCACTTCGTTTCTGCTCTGCC
CRISPRi_Fosl2_TssR4	AAACTGTTTCCTCTCCGGCCCCCC
CRISPRi_Fosl2_TssR5	AAACAGTCCTACTCCAGCGGTGGC
Cloning primers
hFshb_enh1F	ATGATGGCTAGCGGTCTAATCCTCCTGCTAAATGG
hFshb_enh1R	ATGATGAAGCTTTCCTTTTGTGCATGTTACCCC
hFshb_enh2F	ATGATGGCTAGCACTGACTTAAGGAGGGAGGCT
hFshb_enh2R	ATGATGAAGCTTAGGGACTCTGGACTCAATGTT
hFshb_enh3F	ATGATGGCTAGCTGAGCCTCTGTTCTCCCTGA
hFshb_enh3R	ATGATGAAGCTTAGCTGGGGTTCTAATAAGTGGT
hFshb_enh4F2	ATGATGGCTAGCATCCAAACCCCTTCTCTGAGC
hFshb_enh4R2	ATGATGAAGCTTAAACACTGAACAAACATAAGGCA
hFshb_enh5F	ATGATGGCTAGCAGAGCATGCCATCCTAAAACAA
hFshb_enh5R	ATGATGAAGCTTTTTGGTTTGGGAGTGCTTGG
hFshb_enh6F	ATGATGGCTAGCAGTGGTGGGTTGTTGGTCAC
hFshb_enh6R	ATGATGAAGCTTGCGAGCTCCAGGTTACAGAG
hFshb_enh7F	ATGATGGCTAGCGAAACTCCAAAAGGCCTCCC
hFshb_enh7R	ATGATGAAGCTTGTCACATCTCTGATCAACGGGA
hFshb_enh8F	ATGATGGGTACCAAAGGACAAGGGCTACAGTTTT
hFshb_enh8R	ATGATGCTCGAGACACATTCTGGAACACGAGGA
hFshb_enh9F	ATGATGGGTACCTGTTGATGAGCAGAGAATGGGA
hFshb_enh9R	ATGATGCTCGAGGCCTCCCCATGCTTAGTTCA
hFshb_enh10aF	ATGATGGCTAGCTTGCTCAAGGTCAGGTCTCC
hFshb_enh10aR	ATGATGAAGCTTAGACCCCTTCCCACTGATGA
hFshb_enh10bF	ATGATGGCTAGCCCATCAGAAGCTCTCCACGC
hFshb_enh10bR	ATGATGAAGCTTTAGAAGAAGGGGAGGTGGCA
hFshb_enh11F	ATGATGGGTACCTCCCAAACCGTGATTGCAGA
hFshb_enh11R	ATGATGCTCGAGAGGGGACAATTCACAAGCAGA
hFshb_enh12F	ATGATGGCTAGCTCTGTTCTCAATGCACTGTCCA
hFshb_enh12R	ATGATGAAGCTTGGGCATGAAACAGAGCTCCA
